# Ranking Reprogramming Factors for Directed Differentiation

**DOI:** 10.1101/2021.05.14.444080

**Authors:** Jennifer Hammelman, Tulsi Patel, Michael Closser, Hynek Wichterle, David Gifford

## Abstract

Transcription factor over-expression is a proven method for reprogramming cells to a desired cell type for regenerative medicine and therapeutic discovery. However, a general method for the identification of reprogramming factors to create an arbitrary cell type is an open problem. We examine the success rate of methods and data for directed differentiation by testing the ability of nine computational methods (CellNet, GarNet, EBSeq, AME, DREME, HOMER, KMAC, diffTF, and DeepAccess) to correctly discover and rank candidate factors for eight target cell types with known reprogramming solutions. We compare methods that utilize gene expression, biological networks, and chromatin accessibility data to identify eight sets of known reprogramming factors and comprehensively test parameter and pre-processing of input data to optimize performance of these methods. We find the best factor identification methods can identify an average of 50-60% of reprogramming factors within the top 10 candidates, and methods that use chromatin accessibility perform the best. Among the chromatin accessibility methods, complex methods DeepAccess and diffTF are more likely to consistently correctly rank the significance of transcription factor candidates within reprogramming protocols for differentiation. We provide evidence that AME and DeepAccess are optimal methods for transcription factor recovery and ranking which will allow for systematic prioritization of transcription factor candidates to aid in the design of novel reprogramming protocols.
