## Supplemental Table 1 for "Ranking Reprogramming Factors for Directed Differentiation"

### Sheet: Sheet1
Sample	Source	Identifier	Description
Stem cell ATAC-seq	(De Dieuleveult et al. 2016)	GSE64825	4 samples; strain: 46C (129/Ola strain) cell line: ESC line 46C transfection: control shRNA vector, 48h timepoint
Stem cell RNA-seq	(Ferrari et al. 2020)	GSE135318	3 samples; cell type: Dot1l-HA-FLAG C57BL/6 mouse embryonic stem cells treatment: DMSO passage: p4 chip ab / kit: TrueSeq stranded mRNA
Fibroblast ATAC-seq / RNA-seq	(Cheloufi et al. 2015)	GSE66534	6 samples; ATAC-seq_Renilla_day0, ATAC-seq_Chaf1a_day0 strain: Black6-129X1/SvJ tissue: Mouse Embryonic Fibroblasts age: E13.5 embryos antibody: none genotype: Col1a1::tetOP-OKSM ; R26-M2rtTA
Skeletal Muscle ATAC-seq / RNA-seq	(Ramachandran et al. 2019)	GSE123879	3 samples; strain: C57BL/6 genotype: wild type treatment: sedentary tissue: skeletal muscle - quadricep chip primary antibody: none
Cardiomyocyte ATAC-seq / RNA-seq	(Quaife-Ryan et al. 2017)	GSE95763	3 samples; developmental stage: P1 strain: CD1 cell type: Isolated cardiomyocytes
Endoderm ATAC-seq / RNA-seq	(Cernilogar et al. 2019)	GSM3223249	cell line: double knock-in (DKI) mouse ES cell line carrying Foxa2-Venus and Sox17-Cherry gene fusions genotype/variation: Foxa2-Venus heterozygous;Sox17-Cherry homozygous facs sorting markers: Foxa2-Venus-pos/Sox17-Cherry-pos time point: d5 antibody: nonemESCs were seeded on 10 cm gelatine coated dishes directly in endoderm differentiation medium (EDM) supplemented with 1 ng/ml of murine Wnt3a a…
Hepatocyte ATAC-seq / RNA-seq	ENCODE	ENCSR609OHJ	2 samples; Mus musculus C57BL/6 liver tissue postnatal (0 days)
Beta cell ATAC-seq / RNA-seq	(Lawlor et al. 2017)	GSE99954	5 samples; cell line: beta-TC-6 (ATCC CRL-11506) tissue source: Pancreas sample type: cell culture alpha_cell_percent_composition: 0 beta_cell_percent_composition: 100
Dopaminergic Midbrain Neuron ATAC-seq / RNA-seq	(McClymont et al. 2018)	GSE122450	3 samples; strain: Tg(Th-EGFP)DJ76Gsat x Swiss Webster tissue: Midbrain age: E15.5 cell type: Th-EGFP+ sorted dopaminergic neurons
Spinal Motor Neuron ATAC-seq / RNA-seq	Closser et al (in review) Unpublished data	Unpublished	3 samples; e10.5 Hb9+ sorted spinal motor neurons
