## Supplemental Table 2 for "Ranking Reprogramming Factors for Directed Differentiation"

### Sheet: AU_rank-recall_lt10_by_celltype
method	betapanc	cardiomyocyte	dopaminergic	endoderm	liver	mESC	motor-neuron	skeletal-muscle
AME_fibroblast_top 1%_enhancer	3	1.5	2.25	0	1.625	0	4.25	6.5
AME_fibroblast_top 1%_genome-matched	3	1.8	3	0	4.875	0	7.75	2.5
AME_fibroblast_top 1%_shuffled	0	1.8	0	4.25	3.375	0	3.25	0
AME_fibroblast_top 10%_enhancer	2.83333	1.8	3.625	0	2.1875	0	7.5	8.5
AME_fibroblast_top 10%_genome-matched	3.16667	1.8	4.625	0.25	4.9375	0	8.25	4.5
AME_fibroblast_top 10%_shuffled	0	1.3	0.125	4.25	3.25	0	4.5	0
AME_fibroblast_top 10000_enhancer	2.83333	1.3	3.625	0	2.3125	0	7.5	8.5
AME_fibroblast_top 10000_genome-matched	3	1.8	4.625	0.75	4.9375	0	8.25	3.5
AME_fibroblast_top 10000_shuffled	0	1.8	0.125	4.25	2.9375	0	4.5	0
AME_fibroblast_top 5%_enhancer	2.83333	1.8	3.125	0	2.0625	0	7	8.5
AME_fibroblast_top 5%_genome-matched	3	1.8	4.875	0.25	4.9375	0	8.25	4.5
AME_fibroblast_top 5%_shuffled	0	1.8	0.5	4.25	3.125	0	4.5	0
AME_fibroblast_top 5000_enhancer	2.83333	1.8	3.625	0	2.1875	0	7	8.5
AME_fibroblast_top 5000_genome-matched	3.16667	1.8	4.625	0.25	4.9375	0	8.25	4.5
AME_fibroblast_top 5000_shuffled	0	2.3	0.375	4.25	3.25	0	4.5	0
AME_stem cell_top 1%_enhancer	3	0.5	3.25	0	1.625		4.5	6.5
AME_stem cell_top 1%_genome-matched	3	2.5	5.125	0	4.8125		7.25	0
AME_stem cell_top 1%_shuffled	0	1.8	1	4.25	3.0625		4.5	0
AME_stem cell_top 10%_enhancer	2.83333	1.8	3.5	0	2.1875		7.5	8.5
AME_stem cell_top 10%_genome-matched	3	1.8	3.5	1.75	4.8125		8.25	4.5
AME_stem cell_top 10%_shuffled	0	1.5	0.375	4.5	3		4.5	0
AME_stem cell_top 10000_enhancer	2.83333	0.7	3.875	0	2.3125		7.5	7.5
AME_stem cell_top 10000_genome-matched	3	1.9	3.875	1.75	4.8125		8.25	3.5
AME_stem cell_top 10000_shuffled	0	1.8	0.375	4.5	2.6875		4.5	0
AME_stem cell_top 5%_enhancer	3	1.8	3.5	0	1.875		7	8.5
AME_stem cell_top 5%_genome-matched	3	1.8	5.125	2.25	4.6875		8	3.5
AME_stem cell_top 5%_shuffled	0	1.8	0.625	4.5	3.5625		4.5	0
AME_stem cell_top 5000_enhancer	3	0.7	3.5	0	2.1875		7.5	8.5
AME_stem cell_top 5000_genome-matched	3	2.1	3.5	2.25	4.8125		8.25	3.5
AME_stem cell_top 5000_shuffled	0	1.9	0.375	4.5	3.125		4.5	0
AME_top_top 1%_enhancer	0	0	0	0	0	0	0	0
AME_top_top 1%_genome-matched	0.5	1.8	0	0	0	0	0	0
AME_top_top 1%_shuffled	0	0.9	0	0	0.4375	0	0	0
AME_top_top 10%_enhancer	0	0	1.125	0	0	0.875	0	0
AME_top_top 10%_genome-matched	1.5	1.8	0	0	0	0	0	0
AME_top_top 10%_shuffled	0	0.7	0	1.25	0.9375	2.125	0	0
AME_top_top 10000_enhancer	0	0	0.875	0	0	0.375	0	0
AME_top_top 10000_genome-matched	1.5	1.8	0	0	0	0	0	0
AME_top_top 10000_shuffled	0	0.9	0	0.25	1.0625	1.875	0	0
AME_top_top 5%_enhancer	0	0	0.375	0	0	0.375	0	0
AME_top_top 5%_genome-matched	1.16667	1.8	0	0	0	0	0	0
AME_top_top 5%_shuffled	0	0.9	0	0.25	0.9375	1.625	0	0
AME_top_top 5000_enhancer	0	0	0.375	0	0	0	0	0
AME_top_top 5000_genome-matched	0.833333	1.7	0	0	0	0	0	0
AME_top_top 5000_shuffled	0	0.9	0	0	0.9375	0.875	0	0
DREME_fibroblast_top 1%_enhancer	0	0	0	0	0	0	0	0
DREME_fibroblast_top 1%_genome-matched	0	0.7	0	5	2.9375	0	0	0
DREME_fibroblast_top 1%_shuffled	0	1.8	0.625	5	0.6875	0	0	0
DREME_fibroblast_top 10%_enhancer	0	0	0	0	1.375	0	0	8.5
DREME_fibroblast_top 10%_genome-matched	2.16667	0	1.375	5	3.5	0	3.25	5.5
DREME_fibroblast_top 10%_shuffled	0	0	0	4.5	1	0	1.25	0
DREME_fibroblast_top 10000_enhancer	0	0	0	0	0	0	0	0
DREME_fibroblast_top 10000_genome-matched	2.16667	1.1	0	5	4.5625	0	2.75	6.5
DREME_fibroblast_top 10000_shuffled	0	1.8	0	4.5	0.6875	0	1.75	0
DREME_fibroblast_top 5%_enhancer	0	0	0	0	0	0	0	9
DREME_fibroblast_top 5%_genome-matched	2.16667	0	0.375	5.75	3.4375	0	3.25	0.5
DREME_fibroblast_top 5%_shuffled	0	1.3	0	4.5	0.5625	0	1.25	0
DREME_fibroblast_top 5000_enhancer	0	0	0	0	1.625	0	0	0
DREME_fibroblast_top 5000_genome-matched	0	1.3	0.375	5.5	4	0	2.75	7.5
DREME_fibroblast_top 5000_shuffled	0	2	0	4.5	0.8125	0	0.75	0
DREME_stem cell_top 1%_enhancer	0	0	0	3.75	0		0	7.5
DREME_stem cell_top 1%_genome-matched	0	0.9	1.875	3.75	4.375		0.75	0
DREME_stem cell_top 1%_shuffled	0	1.8	0.375	4.5	1.8125		0	0
DREME_stem cell_top 10%_enhancer	0	0	0	0	1.375		0	0
DREME_stem cell_top 10%_genome-matched	2.16667	0	0	4.25	4.3125		6	3.5
DREME_stem cell_top 10%_shuffled	0	0	0	4.5	0.9375		3.25	3.5
DREME_stem cell_top 10000_enhancer	0	0	0	0	0		0	0
DREME_stem cell_top 10000_genome-matched	1.83333	0.5	0	4.25	4.375		6.5	7.5
DREME_stem cell_top 10000_shuffled	0	1.8	0	4.5	0.8125		3.75	4.5
DREME_stem cell_top 5%_enhancer	0	0	0	0	0		0	9
DREME_stem cell_top 5%_genome-matched	0	0	3.75	4.25	3.625		3.75	3.5
DREME_stem cell_top 5%_shuffled	0	1.5	0	4.5	0.9375		3.75	0
DREME_stem cell_top 5000_enhancer	0	0	0	0	1.375		0	0
DREME_stem cell_top 5000_genome-matched	0	0.9	0	4.25	4.0625		6	7.5
DREME_stem cell_top 5000_shuffled	0	1.8	0	4.5	0.9375		1.75	2.5
DREME_top_top 1%_enhancer	0	0	0	0	0	0	0	0
DREME_top_top 1%_genome-matched	0	0	0	0	0	0	0	0
DREME_top_top 1%_shuffled	0	0	0	0	0	0	0	0
DREME_top_top 10%_enhancer	0	0	0	0	0	0	0	0
DREME_top_top 10%_genome-matched	0	0	0	0	0	0	0	0
DREME_top_top 10%_shuffled	0	0	0	1.75	0	0	0	0
DREME_top_top 10000_enhancer	0	0	0	0	0	0	0	0
DREME_top_top 10000_genome-matched	0	0	0	0	0	0	0	0
DREME_top_top 10000_shuffled	0	0	0	1.25	0	0	0	0
DREME_top_top 5%_enhancer	0	0	0	0	0	0	0	0
DREME_top_top 5%_genome-matched	0	0	0	0	0	0	0	0
DREME_top_top 5%_shuffled	0	0	0	1.25	0	0	0	0
DREME_top_top 5000_enhancer	0	0	0	0	0	0	0	0
DREME_top_top 5000_genome-matched	0	0	0	0	0	0	0	0
DREME_top_top 5000_shuffled	0	1.5	0	0	0	0	0	0
DeepAccess_fibroblast_all_none	3	0.9	2.25	2.75	3.6875	4.375	3.25	0
DeepAccess_stem cell_all_none	2.16667	0.9	2.125	0	1.6875		4	0
GarNet_fibroblast_all_none	0	0	2.625	0	1	0	1.75	0
GarNet_stem cell_all_none	0	0	1.125	1.25	1		1.75	0
HOMER_fibroblast_top 1%_enhancer	0	0	0	0	2.1875	0	0	0
HOMER_fibroblast_top 1%_genome-matched	0	1.8	5.375	4.5	5	0	0	0
HOMER_fibroblast_top 10%_enhancer	0	0	0	0	3.0625	0	0	0
HOMER_fibroblast_top 10%_genome-matched	2.5	0	1.875	4.5	5.75	0	7	4.5
HOMER_fibroblast_top 10000_enhancer	0	0	0	0	3.1875	0	0	5.5
HOMER_fibroblast_top 10000_genome-matched	2.5	1.7	0	4.25	6.4375	0	7	4.5
HOMER_fibroblast_top 5%_enhancer	0	0	0	0	3.3125	0	4.25	0
HOMER_fibroblast_top 5%_genome-matched	2.83333	0	2.75	4.5	5	0	7	0
HOMER_fibroblast_top 5000_enhancer	0	0	0	0	2.25	0	0	3.5
HOMER_fibroblast_top 5000_genome-matched	2.5	0	1.875	4.5	6.4375	0	7	4.5
HOMER_stem cell_top 1%_enhancer	0	0	0	0	1.125		0	0
HOMER_stem cell_top 1%_genome-matched	0	1.8	1.625	3.75	4.75		0	0
HOMER_stem cell_top 10%_enhancer	0	0	0	0	4.125		8	0.5
HOMER_stem cell_top 10%_genome-matched	2.5	0	3.25	4.5	6.625		7	6.5
HOMER_stem cell_top 10000_enhancer	0	0	0	0	3.1875		4.25	0
HOMER_stem cell_top 10000_genome-matched	2.5	2.1	0	4.5	6.8125		7	6.5
HOMER_stem cell_top 5%_enhancer	0	0	0	4.5	3.8125		0	0
HOMER_stem cell_top 5%_genome-matched	2.5	1.8	3.25	4.5	4.5		7	6.5
HOMER_stem cell_top 5000_enhancer	0	0	0	0	4.6875		0	0
HOMER_stem cell_top 5000_genome-matched	0	0	3.75	4.5	6.1875		7	3.5
HOMER_top_top 1%_enhancer	0	0	0	0	0	0	0	0
HOMER_top_top 1%_genome-matched	0	0	0	0	0	0	0	0
HOMER_top_top 10%_enhancer	0	0	0	0	0	0	0	0
HOMER_top_top 10%_genome-matched	0	0	0	0	0	0	0	0
HOMER_top_top 10000_enhancer	0	0	0	0	0	0	0	0
HOMER_top_top 10000_genome-matched	0.5	0	0	0	0	0	0	0
HOMER_top_top 5%_enhancer	0	0	0	0	0	0	0	0
HOMER_top_top 5%_genome-matched	0	0	0	0	0	0	0	0
HOMER_top_top 5000_enhancer	1.16667	0	0	0	0	2.125	0	0
HOMER_top_top 5000_genome-matched	0	0	0	0	0	0	0	0
KMAC_fibroblast_top 1%_enhancer	0	0	0	0.75	0	0	0	0
KMAC_fibroblast_top 1%_shuffled	0	0	0	0	2.9375	0	0	0
KMAC_fibroblast_top 10%_enhancer	3	0	0	0.25	1.375	0	0	0
KMAC_fibroblast_top 10%_shuffled	0	1.3	0	0	0	0	2.75	4.5
KMAC_fibroblast_top 10000_enhancer	0	0	0	0	2.875	0	1.25	0
KMAC_fibroblast_top 10000_shuffled	0	0	0	0	3.0625	0	2.75	3.5
KMAC_fibroblast_top 5%_enhancer	0	0	0	0	1.9375	0	1.25	0
KMAC_fibroblast_top 5%_shuffled	0	1.3	0	4.25	1.625	0	2.75	0.5
KMAC_fibroblast_top 5000_enhancer	2.5	0	0	0	2.75	0	0	0
KMAC_fibroblast_top 5000_shuffled	0	0.9	0	4.5	0	0	0	5.5
KMAC_stem cell_top 1%_enhancer	0	0	0	0	0.6875		0	0
KMAC_stem cell_top 1%_shuffled	0	0	0	3.75	0.6875		0	0
KMAC_stem cell_top 10%_enhancer	0	0	0	2.25	1.25		0	0
KMAC_stem cell_top 10%_shuffled	0	0	0	0	0.9375		0	0
KMAC_stem cell_top 10000_enhancer	0	0	0	0	0.9375		0	0
KMAC_stem cell_top 10000_shuffled	0	0	0.625	0	2.0625		2.75	0
KMAC_stem cell_top 5%_enhancer	0	0	0	3	2.125		0	0
KMAC_stem cell_top 5%_shuffled	0	0	0	4.5	1.0625		0.75	0.5
KMAC_stem cell_top 5000_enhancer	0	0	0	1.75	1.125		1.25	0
KMAC_stem cell_top 5000_shuffled	0	0	0	0	0		1.75	0.5
KMAC_top_top 1%_enhancer	0	0	0	0	0	0	0	0
KMAC_top_top 1%_shuffled	0	0	0	0	0	0	0	0
KMAC_top_top 10%_enhancer	0	0	0	0	0	0	0	0
KMAC_top_top 10%_shuffled	0	0	0	0	0	0	0	0
KMAC_top_top 10000_enhancer	0	0	0	0	0	0	0	0
KMAC_top_top 10000_shuffled	0	0	0	0	0.0625	0	0	0
KMAC_top_top 5%_enhancer	0	0	0	0	0	0	0	0
KMAC_top_top 5%_shuffled	0	0	0	0	0	0	0	0
KMAC_top_top 5000_enhancer	0	0	0	0	0	1.875	0	0
KMAC_top_top 5000_shuffled	0	0	0	0	0	2.25	0	0
diffTF_fibroblast_all_default	2.5	1.8	2.125	4	4.5625	2.375	4.25	0
diffTF_stem cell_all_default	0.5	1.8	2.625	3.75	4.9375		2.25	0

### Sheet: AU_rank-recall_by_celltype
method	betapanc	cardiomyocyte	dopaminergic	endoderm	liver	mESC	motor-neuron	skeletal-muscle
AME_fibroblast_top 1%_enhancer	70.3333	48.5	64.875	0	76.875	13.375	91.5	95.5
AME_fibroblast_top 1%_genome-matched	62.1667	66.9	47.5	38.25	82.75	19.875	96.75	91.5
AME_fibroblast_top 1%_shuffled	46.3333	70.1	42.25	90.5	58.8125	17.875	85	73.5
AME_fibroblast_top 10%_enhancer	71.8333	19.6	72.125	48	81.4375	15.625	96.5	97.5
AME_fibroblast_top 10%_genome-matched	78	67.1	87.5	86.5	81.75	36.75	97.25	93.5
AME_fibroblast_top 10%_shuffled	40.6667	59	51.375	90.5	70.0625	49.875	87.75	80.5
AME_fibroblast_top 10000_enhancer	72.1667	49.3	72.375	48.5	81.9375	15.625	96.5	97.5
AME_fibroblast_top 10000_genome-matched	81.6667	79.6	87	86	82.25	21.375	97.25	92.5
AME_fibroblast_top 10000_shuffled	38	70.3	51.625	90.5	76.125	49.125	88.25	81.5
AME_fibroblast_top 5%_enhancer	71.8333	19.6	69.625	25.75	80.25	14.125	96	97.5
AME_fibroblast_top 5%_genome-matched	81.3333	67.1	87	86	82	20.875	97.25	93.5
AME_fibroblast_top 5%_shuffled	39	62.5	54.375	89.5	58.5625	32.25	86.25	77.5
AME_fibroblast_top 5000_enhancer	72.1667	65.4	70.875	25.75	81.5625	14.125	96	97.5
AME_fibroblast_top 5000_genome-matched	83.3333	67.9	87.25	84.5	81.875	20.875	97.25	93.5
AME_fibroblast_top 5000_shuffled	38.3333	70.7	55.625	90	69.8125	32.25	86.75	81.5
AME_stem cell_top 1%_enhancer	65.3333	47.5	70	36.25	77.125		91.75	95.5
AME_stem cell_top 1%_genome-matched	62.1667	70.5	71.875	43.25	71.5625		96.25	83.5
AME_stem cell_top 1%_shuffled	20.8333	68.1	45.5	88.5	67.1875		82.25	65.5
AME_stem cell_top 10%_enhancer	72.1667	19.6	73	51	80.6875		96.5	97.5
AME_stem cell_top 10%_genome-matched	79.3333	66.9	73	81.5	81.625		97.25	93.5
AME_stem cell_top 10%_shuffled	40.3333	63	44.5	89.75	76.75		85.75	81.5
AME_stem cell_top 10000_enhancer	72.1667	47.7	73.5	50	82.0625		96.5	96.5
AME_stem cell_top 10000_genome-matched	80.3333	82.2	73.5	80	82		97.25	92.5
AME_stem cell_top 10000_shuffled	38.3333	68.3	51.875	89.75	78.875		85.75	76.5
AME_stem cell_top 5%_enhancer	74.3333	19.6	72.875	58.5	79.25		96	97.5
AME_stem cell_top 5%_genome-matched	82.6667	80.4	89.25	83	81.75		97	92.5
AME_stem cell_top 5%_shuffled	41.3333	62.3	45	90.75	65.375		84.25	80.5
AME_stem cell_top 5000_enhancer	72.3333	63	72.875	56	81.8125		96.5	97.5
AME_stem cell_top 5000_genome-matched	83.6667	68.9	72.875	84	90.3125		97.25	92.5
AME_stem cell_top 5000_shuffled	41.3333	68.7	44.5	90.25	77.5625		85.75	80.5
AME_top_top 1%_enhancer	35.1667	11.5	33.5	0	0	19.125	21.75	71.5
AME_top_top 1%_genome-matched	30.1667	55.9	0	0	0	17.125	0	0
AME_top_top 1%_shuffled	0	58.4	12.125	39.25	29.6875	38.25	0	0
AME_top_top 10%_enhancer	40.5	16.1	41	0	28.4375	33.5	35.25	83.5
AME_top_top 10%_genome-matched	51	64.5	17.375	0	36.5	20.875	69	0
AME_top_top 10%_shuffled	20.6667	56.6	35.625	69.5	55.125	54.875	51.5	30.5
AME_top_top 10000_enhancer	39.5	11.7	38.75	0	33.875	32	33.75	88.5
AME_top_top 10000_genome-matched	51.3333	44.8	0	0	46.9375	20.375	37.25	60.5
AME_top_top 10000_shuffled	22	58.2	32.125	63.5	58.375	43.75	50.5	45.5
AME_top_top 5%_enhancer	37.1667	14.9	37	0	13.125	31.75	31.75	83.5
AME_top_top 5%_genome-matched	50.3333	58.7	0	0	0	20.125	33.25	0
AME_top_top 5%_shuffled	23	57.8	31.375	63	44.5	43.5	47.5	0
AME_top_top 5000_enhancer	37.5	12.9	36.5	0	13.375	29.5	28.75	83.5
AME_top_top 5000_genome-matched	50.3333	48.1	0	0	8.8125	19.875	0	0
AME_top_top 5000_shuffled	23.3333	45.5	31.875	44.25	46.125	42.5	43.5	0
DREME_fibroblast_top 1%_enhancer	0	0	0	0	0	0	0	0
DREME_fibroblast_top 1%_genome-matched	0	18.5	39.75	94	47.4375	0	34.75	0
DREME_fibroblast_top 1%_shuffled	0	49.2	35.75	94	11.8125	0	29.25	0
DREME_fibroblast_top 10%_enhancer	0	0	0	0	23.625	0	0	97.5
DREME_fibroblast_top 10%_genome-matched	31.8333	5.3	28.25	94	69.6875	0	47.75	94.5
DREME_fibroblast_top 10%_shuffled	0	25.2	43.25	87.75	43.4375	0	45.75	83.5
DREME_fibroblast_top 10000_enhancer	0	0	0	0	0	0	0	0
DREME_fibroblast_top 10000_genome-matched	31.8333	23	5.125	94	71.3125	0	47.25	95.5
DREME_fibroblast_top 10000_shuffled	0	48.8	33	89.25	40.375	0	46.25	85.5
DREME_fibroblast_top 5%_enhancer	0	0	8.125	0	0	9.125	0	98
DREME_fibroblast_top 5%_genome-matched	31.8333	11.3	22.625	94.75	69.4375	0	47.75	89.5
DREME_fibroblast_top 5%_shuffled	0	26.4	43.75	91.75	39.375	0	45.75	85.5
DREME_fibroblast_top 5000_enhancer	0	0	0	0	23.875	0	0	0
DREME_fibroblast_top 5000_genome-matched	0	30	22.625	94.5	68.0625	0	47.25	96.5
DREME_fibroblast_top 5000_shuffled	0	51.1	44.25	91.25	47.8125	0	45.25	84.5
DREME_stem cell_top 1%_enhancer	0	0	0	48.25	8.3125		0	96.5
DREME_stem cell_top 1%_genome-matched	0	24.6	24.125	48.25	81.25		45.25	79.5
DREME_stem cell_top 1%_shuffled	0	35.3	22.625	85.75	24.0625		38.75	0
DREME_stem cell_top 10%_enhancer	0	0	0	0	23.625		0	0
DREME_stem cell_top 10%_genome-matched	31.8333	24	0	87	71.0625		95	92.5
DREME_stem cell_top 10%_shuffled	0	19.4	42.75	81.25	36.25		47.75	92.5
DREME_stem cell_top 10000_enhancer	0	0	0	0	0		44.25	0
DREME_stem cell_top 10000_genome-matched	31.5	48.1	0	90.5	70.0625		95.5	96.5
DREME_stem cell_top 10000_shuffled	0	48.6	34.5	85.25	32		48.25	93.5
DREME_stem cell_top 5%_enhancer	20.1667	14.9	0	0	19.375		0	98
DREME_stem cell_top 5%_genome-matched	0	32.1	53.375	87.5	70.3125		48.25	92.5
DREME_stem cell_top 5%_shuffled	0	43.9	44.25	49	34.875		48.25	87.5
DREME_stem cell_top 5000_enhancer	0	15.1	0	0	23.625		0	0
DREME_stem cell_top 5000_genome-matched	0	40.9	0	86	70.8125		95	96.5
DREME_stem cell_top 5000_shuffled	0	34.7	43.25	79.75	35.375		46.25	91.5
DREME_top_top 1%_enhancer	0	0	0	0	0	0	0	0
DREME_top_top 1%_genome-matched	0	0	0	0	0	0	0	0
DREME_top_top 1%_shuffled	0	15	18.375	0	7.9375	0	0	0
DREME_top_top 10%_enhancer	0	12.3	18.125	0	0	0	0	0
DREME_top_top 10%_genome-matched	0	0	0	26.75	14	0	0	0
DREME_top_top 10%_shuffled	0	29.7	0	54.5	14.8125	0	0	0
DREME_top_top 10000_enhancer	0	0	0	0	0	0	0	84.5
DREME_top_top 10000_genome-matched	0	0	0	0	14.375	1.875	0	0
DREME_top_top 10000_shuffled	0	30.1	16.125	45.75	15.0625	5.625	0	0
DREME_top_top 5%_enhancer	0	0	0	0	0	0	0	0
DREME_top_top 5%_genome-matched	0	0	0	0	0	0	0	0
DREME_top_top 5%_shuffled	0	16.6	0	45.75	0	3.375	0	0
DREME_top_top 5000_enhancer	0	0	20.125	0	0	0	0	84.5
DREME_top_top 5000_genome-matched	0	0	0	0	0	0	0	0
DREME_top_top 5000_shuffled	0	19.3	17.625	25.75	0	0	0	0
DeepAccess_fibroblast_all_none	58	65.1	73.125	77.5	76.1875	62.375	90.5	72.5
DeepAccess_stem cell_all_none	55.1667	52.1	75	55.5	66.1875		93	63.5
GarNet_fibroblast_all_none	56.8333	49.2	68.375	87	44.8125	56.5	78	54.5
GarNet_stem cell_all_none	37.8333	76.5	45.625	89	49.9375		78	61.5
HOMER_fibroblast_top 1%_enhancer	0	0	0	0	24.4375	17.875	0	0
HOMER_fibroblast_top 1%_genome-matched	0	19.6	72.125	93.5	60.625	0	0	0
HOMER_fibroblast_top 10%_enhancer	0	0	0	0	46.875	0	0	0
HOMER_fibroblast_top 10%_genome-matched	32.1667	0	24.125	49	72.5	0	96	93.5
HOMER_fibroblast_top 10000_enhancer	0	0	0	0	36.5625	0	0	94.5
HOMER_fibroblast_top 10000_genome-matched	32.1667	19.5	0	86	84.3125	0	96	93.5
HOMER_fibroblast_top 5%_enhancer	0	0	0	0	47.375	0	48.75	0
HOMER_fibroblast_top 5%_genome-matched	32.5	0	47.25	87.25	60.625	0	96	88.5
HOMER_fibroblast_top 5000_enhancer	0	0	0	0	24.5	0	0	92.5
HOMER_fibroblast_top 5000_genome-matched	32.1667	0	24.125	88.75	84.3125	0	96	93.5
HOMER_stem cell_top 1%_enhancer	0	0	0	0	12.25		0	0
HOMER_stem cell_top 1%_genome-matched	0	19.6	23.875	48.25	60.375		0	0
HOMER_stem cell_top 10%_enhancer	0	0	0	0	48.625		97	89.5
HOMER_stem cell_top 10%_genome-matched	32.1667	0	47.75	49	84.5		96	95.5
HOMER_stem cell_top 10000_enhancer	0	0	0	0	36.5625		48.75	0
HOMER_stem cell_top 10000_genome-matched	32.1667	37.7	0	49	84.6875		96	95.5
HOMER_stem cell_top 5%_enhancer	0	0	0	49	70.375		0	0
HOMER_stem cell_top 5%_genome-matched	32.1667	19.6	47.75	49	60.125		96	95.5
HOMER_stem cell_top 5000_enhancer	0	15.3	0	0	60.3125		0	0
HOMER_stem cell_top 5000_genome-matched	0	0	48.25	49	84.0625		96	92.5
HOMER_top_top 1%_enhancer	0	0	0	0	0	0	0	0
HOMER_top_top 1%_genome-matched	0	0	0	0	0	0	0	0
HOMER_top_top 10%_enhancer	0	0	0	0	0	0	0	0
HOMER_top_top 10%_genome-matched	0	0	0	0	10.4375	0	39.75	0
HOMER_top_top 10000_enhancer	0	0	0	0	0	0	0	0
HOMER_top_top 10000_genome-matched	30.1667	0	0	0	42.5	0	0	0
HOMER_top_top 5%_enhancer	0	0	0	0	0	0	0	0
HOMER_top_top 5%_genome-matched	0	0	0	0	0	0	0	0
HOMER_top_top 5000_enhancer	30.8333	0	0	0	0	24.375	0	0
HOMER_top_top 5000_genome-matched	0	0	0	0	0	0	0	0
KMAC_fibroblast_top 1%_enhancer	0	0	0	45.25	20.375	0	0	0
KMAC_fibroblast_top 1%_shuffled	0	0	0	0	36.3125	0	0	0
KMAC_fibroblast_top 10%_enhancer	32.6667	0	0	89	23.625	0	0	0
KMAC_fibroblast_top 10%_shuffled	0	19.1	42.25	0	10.5625	0	47.25	93.5
KMAC_fibroblast_top 10000_enhancer	0	0	0	87	36.25	0	45.75	0
KMAC_fibroblast_top 10000_shuffled	0	15.7	21.125	0	47.5625	0	47.25	92.5
KMAC_fibroblast_top 5%_enhancer	0	0	0	43.25	45.5625	0	45.75	0
KMAC_fibroblast_top 5%_shuffled	0	19.1	0	48.75	23.875	0	47.25	89.5
KMAC_fibroblast_top 5000_enhancer	32.1667	0	0	84	36.125	0	0	0
KMAC_fibroblast_top 5000_shuffled	0	18.7	41.75	49	32.6875	0	0	94.5
KMAC_stem cell_top 1%_enhancer	0	0	0	43.75	44.75		0	83.5
KMAC_stem cell_top 1%_shuffled	0	0	0	48.25	33.6875		0	0
KMAC_stem cell_top 10%_enhancer	0	0	0	46.75	34.625		0	0
KMAC_stem cell_top 10%_shuffled	0	0	0	0	33.1875		0	78.5
KMAC_stem cell_top 10000_enhancer	0	0	0	0	12.0625		0	0
KMAC_stem cell_top 10000_shuffled	0	0	22.875	0	35.4375		47.25	0
KMAC_stem cell_top 5%_enhancer	0	0	0	92	45.375		0	0
KMAC_stem cell_top 5%_shuffled	0	0	41.75	49	34.3125		45.25	89.5
KMAC_stem cell_top 5000_enhancer	0	16.9	0	89.5	33.875		45.75	0
KMAC_stem cell_top 5000_shuffled	0	0	0	0	20.75		46.25	89.5
KMAC_top_top 1%_enhancer	0	0	0	0	0	0	0	0
KMAC_top_top 1%_shuffled	0	0	0	0	0	0	0	0
KMAC_top_top 10%_enhancer	0	0	0	0	0	0	0	0
KMAC_top_top 10%_shuffled	0	0	0	0	0	0	0	0
KMAC_top_top 10000_enhancer	0	0	0	0	0	0	0	0
KMAC_top_top 10000_shuffled	0	0	0	0	11.1875	0	0	0
KMAC_top_top 5%_enhancer	0	0	0	0	0	0	0	0
KMAC_top_top 5%_shuffled	0	0	0	0	0	0	0	0
KMAC_top_top 5000_enhancer	0	0	0	0	0	24.125	0	0
KMAC_top_top 5000_shuffled	0	0	0	0	0	24.5	0	0
diffTF_fibroblast_all_default	72.8333	73.5	68	93	88.4375	74.125	93	86.5
diffTF_stem cell_all_default	62.8333	71.2	70.75	87	83.8125		91	87.5

### Sheet: AU_rank-recall_lt10celltype_avg
method	auc	algorithm	differential	peak-selection	background
AME_fibroblast_top 1%_enhancer	2.39062	AME	fibroblast	top 1%	enhancer
AME_fibroblast_top 1%_genome-matched	2.86563	AME	fibroblast	top 1%	genome-matched
AME_fibroblast_top 1%_shuffled	1.58438	AME	fibroblast	top 1%	shuffled
AME_fibroblast_top 10%_enhancer	3.30573	AME	fibroblast	top 10%	enhancer
AME_fibroblast_top 10%_genome-matched	3.44115	AME	fibroblast	top 10%	genome-matched
AME_fibroblast_top 10%_shuffled	1.67813	AME	fibroblast	top 10%	shuffled
AME_fibroblast_top 10000_enhancer	3.25885	AME	fibroblast	top 10000	enhancer
AME_fibroblast_top 10000_genome-matched	3.35781	AME	fibroblast	top 10000	genome-matched
AME_fibroblast_top 10000_shuffled	1.70156	AME	fibroblast	top 10000	shuffled
AME_fibroblast_top 5%_enhancer	3.1651	AME	fibroblast	top 5%	enhancer
AME_fibroblast_top 5%_genome-matched	3.45156	AME	fibroblast	top 5%	genome-matched
AME_fibroblast_top 5%_shuffled	1.77188	AME	fibroblast	top 5%	shuffled
AME_fibroblast_top 5000_enhancer	3.24323	AME	fibroblast	top 5000	enhancer
AME_fibroblast_top 5000_genome-matched	3.44115	AME	fibroblast	top 5000	genome-matched
AME_fibroblast_top 5000_shuffled	1.83438	AME	fibroblast	top 5000	shuffled
AME_stem cell_top 1%_enhancer	2.76786	AME	stem cell	top 1%	enhancer
AME_stem cell_top 1%_genome-matched	3.24107	AME	stem cell	top 1%	genome-matched
AME_stem cell_top 1%_shuffled	2.0875	AME	stem cell	top 1%	shuffled
AME_stem cell_top 10%_enhancer	3.76012	AME	stem cell	top 10%	enhancer
AME_stem cell_top 10%_genome-matched	3.94464	AME	stem cell	top 10%	genome-matched
AME_stem cell_top 10%_shuffled	1.98214	AME	stem cell	top 10%	shuffled
AME_stem cell_top 10000_enhancer	3.53155	AME	stem cell	top 10000	enhancer
AME_stem cell_top 10000_genome-matched	3.86964	AME	stem cell	top 10000	genome-matched
AME_stem cell_top 10000_shuffled	1.98036	AME	stem cell	top 10000	shuffled
AME_stem cell_top 5%_enhancer	3.66786	AME	stem cell	top 5%	enhancer
AME_stem cell_top 5%_genome-matched	4.05179	AME	stem cell	top 5%	genome-matched
AME_stem cell_top 5%_shuffled	2.14107	AME	stem cell	top 5%	shuffled
AME_stem cell_top 5000_enhancer	3.62679	AME	stem cell	top 5000	enhancer
AME_stem cell_top 5000_genome-matched	3.91607	AME	stem cell	top 5000	genome-matched
AME_stem cell_top 5000_shuffled	2.05714	AME	stem cell	top 5000	shuffled
AME_top_top 1%_enhancer	0	AME	top	top 1%	enhancer
AME_top_top 1%_genome-matched	0.2875	AME	top	top 1%	genome-matched
AME_top_top 1%_shuffled	0.167187	AME	top	top 1%	shuffled
AME_top_top 10%_enhancer	0.25	AME	top	top 10%	enhancer
AME_top_top 10%_genome-matched	0.4125	AME	top	top 10%	genome-matched
AME_top_top 10%_shuffled	0.626563	AME	top	top 10%	shuffled
AME_top_top 10000_enhancer	0.15625	AME	top	top 10000	enhancer
AME_top_top 10000_genome-matched	0.4125	AME	top	top 10000	genome-matched
AME_top_top 10000_shuffled	0.510938	AME	top	top 10000	shuffled
AME_top_top 5%_enhancer	0.09375	AME	top	top 5%	enhancer
AME_top_top 5%_genome-matched	0.370833	AME	top	top 5%	genome-matched
AME_top_top 5%_shuffled	0.464062	AME	top	top 5%	shuffled
AME_top_top 5000_enhancer	0.046875	AME	top	top 5000	enhancer
AME_top_top 5000_genome-matched	0.316667	AME	top	top 5000	genome-matched
AME_top_top 5000_shuffled	0.339062	AME	top	top 5000	shuffled
DREME_fibroblast_top 1%_enhancer	0	DREME	fibroblast	top 1%	enhancer
DREME_fibroblast_top 1%_genome-matched	1.07969	DREME	fibroblast	top 1%	genome-matched
DREME_fibroblast_top 1%_shuffled	1.01406	DREME	fibroblast	top 1%	shuffled
DREME_fibroblast_top 10%_enhancer	1.23438	DREME	fibroblast	top 10%	enhancer
DREME_fibroblast_top 10%_genome-matched	2.59896	DREME	fibroblast	top 10%	genome-matched
DREME_fibroblast_top 10%_shuffled	0.84375	DREME	fibroblast	top 10%	shuffled
DREME_fibroblast_top 10000_enhancer	0	DREME	fibroblast	top 10000	enhancer
DREME_fibroblast_top 10000_genome-matched	2.7599	DREME	fibroblast	top 10000	genome-matched
DREME_fibroblast_top 10000_shuffled	1.09219	DREME	fibroblast	top 10000	shuffled
DREME_fibroblast_top 5%_enhancer	1.125	DREME	fibroblast	top 5%	enhancer
DREME_fibroblast_top 5%_genome-matched	1.9349	DREME	fibroblast	top 5%	genome-matched
DREME_fibroblast_top 5%_shuffled	0.951562	DREME	fibroblast	top 5%	shuffled
DREME_fibroblast_top 5000_enhancer	0.203125	DREME	fibroblast	top 5000	enhancer
DREME_fibroblast_top 5000_genome-matched	2.67813	DREME	fibroblast	top 5000	genome-matched
DREME_fibroblast_top 5000_shuffled	1.00781	DREME	fibroblast	top 5000	shuffled
DREME_stem cell_top 1%_enhancer	1.60714	DREME	stem cell	top 1%	enhancer
DREME_stem cell_top 1%_genome-matched	1.66429	DREME	stem cell	top 1%	genome-matched
DREME_stem cell_top 1%_shuffled	1.2125	DREME	stem cell	top 1%	shuffled
DREME_stem cell_top 10%_enhancer	0.196429	DREME	stem cell	top 10%	enhancer
DREME_stem cell_top 10%_genome-matched	2.88988	DREME	stem cell	top 10%	genome-matched
DREME_stem cell_top 10%_shuffled	1.74107	DREME	stem cell	top 10%	shuffled
DREME_stem cell_top 10000_enhancer	0	DREME	stem cell	top 10000	enhancer
DREME_stem cell_top 10000_genome-matched	3.56548	DREME	stem cell	top 10000	genome-matched
DREME_stem cell_top 10000_shuffled	2.19464	DREME	stem cell	top 10000	shuffled
DREME_stem cell_top 5%_enhancer	1.28571	DREME	stem cell	top 5%	enhancer
DREME_stem cell_top 5%_genome-matched	2.69643	DREME	stem cell	top 5%	genome-matched
DREME_stem cell_top 5%_shuffled	1.52679	DREME	stem cell	top 5%	shuffled
DREME_stem cell_top 5000_enhancer	0.196429	DREME	stem cell	top 5000	enhancer
DREME_stem cell_top 5000_genome-matched	3.24464	DREME	stem cell	top 5000	genome-matched
DREME_stem cell_top 5000_shuffled	1.64107	DREME	stem cell	top 5000	shuffled
DREME_top_top 1%_enhancer	0	DREME	top	top 1%	enhancer
DREME_top_top 1%_genome-matched	0	DREME	top	top 1%	genome-matched
DREME_top_top 1%_shuffled	0	DREME	top	top 1%	shuffled
DREME_top_top 10%_enhancer	0	DREME	top	top 10%	enhancer
DREME_top_top 10%_genome-matched	0	DREME	top	top 10%	genome-matched
DREME_top_top 10%_shuffled	0.21875	DREME	top	top 10%	shuffled
DREME_top_top 10000_enhancer	0	DREME	top	top 10000	enhancer
DREME_top_top 10000_genome-matched	0	DREME	top	top 10000	genome-matched
DREME_top_top 10000_shuffled	0.15625	DREME	top	top 10000	shuffled
DREME_top_top 5%_enhancer	0	DREME	top	top 5%	enhancer
DREME_top_top 5%_genome-matched	0	DREME	top	top 5%	genome-matched
DREME_top_top 5%_shuffled	0.15625	DREME	top	top 5%	shuffled
DREME_top_top 5000_enhancer	0	DREME	top	top 5000	enhancer
DREME_top_top 5000_genome-matched	0	DREME	top	top 5000	genome-matched
DREME_top_top 5000_shuffled	0.1875	DREME	top	top 5000	shuffled
DeepAccess_fibroblast_all_none	2.52656	DeepAccess	fibroblast	all	none
DeepAccess_stem cell_all_none	1.55417	DeepAccess	stem cell	all	none
GarNet_fibroblast_all_none	0.671875	GarNet	fibroblast	all	none
GarNet_stem cell_all_none	0.732143	GarNet	stem cell	all	none
HOMER_fibroblast_top 1%_enhancer	0.273438	HOMER	fibroblast	top 1%	enhancer
HOMER_fibroblast_top 1%_genome-matched	2.08438	HOMER	fibroblast	top 1%	genome-matched
HOMER_fibroblast_top 10%_enhancer	0.382812	HOMER	fibroblast	top 10%	enhancer
HOMER_fibroblast_top 10%_genome-matched	3.26562	HOMER	fibroblast	top 10%	genome-matched
HOMER_fibroblast_top 10000_enhancer	1.08594	HOMER	fibroblast	top 10000	enhancer
HOMER_fibroblast_top 10000_genome-matched	3.29844	HOMER	fibroblast	top 10000	genome-matched
HOMER_fibroblast_top 5%_enhancer	0.945312	HOMER	fibroblast	top 5%	enhancer
HOMER_fibroblast_top 5%_genome-matched	2.76042	HOMER	fibroblast	top 5%	genome-matched
HOMER_fibroblast_top 5000_enhancer	0.71875	HOMER	fibroblast	top 5000	enhancer
HOMER_fibroblast_top 5000_genome-matched	3.35156	HOMER	fibroblast	top 5000	genome-matched
HOMER_stem cell_top 1%_enhancer	0.160714	HOMER	stem cell	top 1%	enhancer
HOMER_stem cell_top 1%_genome-matched	1.70357	HOMER	stem cell	top 1%	genome-matched
HOMER_stem cell_top 10%_enhancer	1.80357	HOMER	stem cell	top 10%	enhancer
HOMER_stem cell_top 10%_genome-matched	4.33929	HOMER	stem cell	top 10%	genome-matched
HOMER_stem cell_top 10000_enhancer	1.0625	HOMER	stem cell	top 10000	enhancer
HOMER_stem cell_top 10000_genome-matched	4.20179	HOMER	stem cell	top 10000	genome-matched
HOMER_stem cell_top 5%_enhancer	1.1875	HOMER	stem cell	top 5%	enhancer
HOMER_stem cell_top 5%_genome-matched	4.29286	HOMER	stem cell	top 5%	genome-matched
HOMER_stem cell_top 5000_enhancer	0.669643	HOMER	stem cell	top 5000	enhancer
HOMER_stem cell_top 5000_genome-matched	3.5625	HOMER	stem cell	top 5000	genome-matched
HOMER_top_top 1%_enhancer	0	HOMER	top	top 1%	enhancer
HOMER_top_top 1%_genome-matched	0	HOMER	top	top 1%	genome-matched
HOMER_top_top 10%_enhancer	0	HOMER	top	top 10%	enhancer
HOMER_top_top 10%_genome-matched	0	HOMER	top	top 10%	genome-matched
HOMER_top_top 10000_enhancer	0	HOMER	top	top 10000	enhancer
HOMER_top_top 10000_genome-matched	0.0625	HOMER	top	top 10000	genome-matched
HOMER_top_top 5%_enhancer	0	HOMER	top	top 5%	enhancer
HOMER_top_top 5%_genome-matched	0	HOMER	top	top 5%	genome-matched
HOMER_top_top 5000_enhancer	0.411458	HOMER	top	top 5000	enhancer
HOMER_top_top 5000_genome-matched	0	HOMER	top	top 5000	genome-matched
KMAC_fibroblast_top 1%_enhancer	0.09375	KMAC	fibroblast	top 1%	enhancer
KMAC_fibroblast_top 1%_shuffled	0.367188	KMAC	fibroblast	top 1%	shuffled
KMAC_fibroblast_top 10%_enhancer	0.578125	KMAC	fibroblast	top 10%	enhancer
KMAC_fibroblast_top 10%_shuffled	1.06875	KMAC	fibroblast	top 10%	shuffled
KMAC_fibroblast_top 10000_enhancer	0.515625	KMAC	fibroblast	top 10000	enhancer
KMAC_fibroblast_top 10000_shuffled	1.16406	KMAC	fibroblast	top 10000	shuffled
KMAC_fibroblast_top 5%_enhancer	0.398438	KMAC	fibroblast	top 5%	enhancer
KMAC_fibroblast_top 5%_shuffled	1.30313	KMAC	fibroblast	top 5%	shuffled
KMAC_fibroblast_top 5000_enhancer	0.65625	KMAC	fibroblast	top 5000	enhancer
KMAC_fibroblast_top 5000_shuffled	1.3625	KMAC	fibroblast	top 5000	shuffled
KMAC_stem cell_top 1%_enhancer	0.0982143	KMAC	stem cell	top 1%	enhancer
KMAC_stem cell_top 1%_shuffled	0.633929	KMAC	stem cell	top 1%	shuffled
KMAC_stem cell_top 10%_enhancer	0.5	KMAC	stem cell	top 10%	enhancer
KMAC_stem cell_top 10%_shuffled	0.133929	KMAC	stem cell	top 10%	shuffled
KMAC_stem cell_top 10000_enhancer	0.133929	KMAC	stem cell	top 10000	enhancer
KMAC_stem cell_top 10000_shuffled	0.776786	KMAC	stem cell	top 10000	shuffled
KMAC_stem cell_top 5%_enhancer	0.732143	KMAC	stem cell	top 5%	enhancer
KMAC_stem cell_top 5%_shuffled	0.973214	KMAC	stem cell	top 5%	shuffled
KMAC_stem cell_top 5000_enhancer	0.589286	KMAC	stem cell	top 5000	enhancer
KMAC_stem cell_top 5000_shuffled	0.321429	KMAC	stem cell	top 5000	shuffled
KMAC_top_top 1%_enhancer	0	KMAC	top	top 1%	enhancer
KMAC_top_top 1%_shuffled	0	KMAC	top	top 1%	shuffled
KMAC_top_top 10%_enhancer	0	KMAC	top	top 10%	enhancer
KMAC_top_top 10%_shuffled	0	KMAC	top	top 10%	shuffled
KMAC_top_top 10000_enhancer	0	KMAC	top	top 10000	enhancer
KMAC_top_top 10000_shuffled	0.0078125	KMAC	top	top 10000	shuffled
KMAC_top_top 5%_enhancer	0	KMAC	top	top 5%	enhancer
KMAC_top_top 5%_shuffled	0	KMAC	top	top 5%	shuffled
KMAC_top_top 5000_enhancer	0.234375	KMAC	top	top 5000	enhancer
KMAC_top_top 5000_shuffled	0.28125	KMAC	top	top 5000	shuffled
diffTF_fibroblast_all_default	2.70156	diffTF	fibroblast	all	default
diffTF_stem cell_all_default	2.26607	diffTF	stem cell	all	default

### Sheet: AU_rank-recall_celltype_avg
method	auc	algorithm	differential	peak-selection	background
AME_fibroblast_top 1%_enhancer	57.6198	AME	fibroblast	top 1%	enhancer
AME_fibroblast_top 1%_genome-matched	63.2115	AME	fibroblast	top 1%	genome-matched
AME_fibroblast_top 1%_shuffled	60.5464	AME	fibroblast	top 1%	shuffled
AME_fibroblast_top 10%_enhancer	62.8276	AME	fibroblast	top 10%	enhancer
AME_fibroblast_top 10%_genome-matched	78.5438	AME	fibroblast	top 10%	genome-matched
AME_fibroblast_top 10%_shuffled	66.2161	AME	fibroblast	top 10%	shuffled
AME_fibroblast_top 10000_enhancer	66.738	AME	fibroblast	top 10000	enhancer
AME_fibroblast_top 10000_genome-matched	78.4552	AME	fibroblast	top 10000	genome-matched
AME_fibroblast_top 10000_shuffled	68.1781	AME	fibroblast	top 10000	shuffled
AME_fibroblast_top 5%_enhancer	59.3354	AME	fibroblast	top 5%	enhancer
AME_fibroblast_top 5%_genome-matched	76.8823	AME	fibroblast	top 5%	genome-matched
AME_fibroblast_top 5%_shuffled	62.4922	AME	fibroblast	top 5%	shuffled
AME_fibroblast_top 5000_enhancer	65.4224	AME	fibroblast	top 5000	enhancer
AME_fibroblast_top 5000_genome-matched	77.0604	AME	fibroblast	top 5000	genome-matched
AME_fibroblast_top 5000_shuffled	65.6214	AME	fibroblast	top 5000	shuffled
AME_stem cell_top 1%_enhancer	69.0655	AME	stem cell	top 1%	enhancer
AME_stem cell_top 1%_genome-matched	71.3006	AME	stem cell	top 1%	genome-matched
AME_stem cell_top 1%_shuffled	62.553	AME	stem cell	top 1%	shuffled
AME_stem cell_top 10%_enhancer	70.0649	AME	stem cell	top 10%	enhancer
AME_stem cell_top 10%_genome-matched	81.8726	AME	stem cell	top 10%	genome-matched
AME_stem cell_top 10%_shuffled	68.7976	AME	stem cell	top 10%	shuffled
AME_stem cell_top 10000_enhancer	74.0613	AME	stem cell	top 10000	enhancer
AME_stem cell_top 10000_genome-matched	83.969	AME	stem cell	top 10000	genome-matched
AME_stem cell_top 10000_shuffled	69.9119	AME	stem cell	top 10000	shuffled
AME_stem cell_top 5%_enhancer	71.1512	AME	stem cell	top 5%	enhancer
AME_stem cell_top 5%_genome-matched	86.6524	AME	stem cell	top 5%	genome-matched
AME_stem cell_top 5%_shuffled	67.0726	AME	stem cell	top 5%	shuffled
AME_stem cell_top 5000_enhancer	77.1458	AME	stem cell	top 5000	enhancer
AME_stem cell_top 5000_genome-matched	84.2149	AME	stem cell	top 5000	genome-matched
AME_stem cell_top 5000_shuffled	69.7994	AME	stem cell	top 5000	shuffled
AME_top_top 1%_enhancer	24.0677	AME	top	top 1%	enhancer
AME_top_top 1%_genome-matched	12.899	AME	top	top 1%	genome-matched
AME_top_top 1%_shuffled	22.2141	AME	top	top 1%	shuffled
AME_top_top 10%_enhancer	34.7859	AME	top	top 10%	enhancer
AME_top_top 10%_genome-matched	32.4062	AME	top	top 10%	genome-matched
AME_top_top 10%_shuffled	46.799	AME	top	top 10%	shuffled
AME_top_top 10000_enhancer	34.7594	AME	top	top 10000	enhancer
AME_top_top 10000_genome-matched	32.6495	AME	top	top 10000	genome-matched
AME_top_top 10000_shuffled	46.7437	AME	top	top 10000	shuffled
AME_top_top 5%_enhancer	31.149	AME	top	top 5%	enhancer
AME_top_top 5%_genome-matched	20.301	AME	top	top 5%	genome-matched
AME_top_top 5%_shuffled	38.8344	AME	top	top 5%	shuffled
AME_top_top 5000_enhancer	30.2531	AME	top	top 5000	enhancer
AME_top_top 5000_genome-matched	15.8901	AME	top	top 5000	genome-matched
AME_top_top 5000_shuffled	34.6354	AME	top	top 5000	shuffled
DREME_fibroblast_top 1%_enhancer	0	DREME	fibroblast	top 1%	enhancer
DREME_fibroblast_top 1%_genome-matched	29.3047	DREME	fibroblast	top 1%	genome-matched
DREME_fibroblast_top 1%_shuffled	27.5016	DREME	fibroblast	top 1%	shuffled
DREME_fibroblast_top 10%_enhancer	15.1406	DREME	fibroblast	top 10%	enhancer
DREME_fibroblast_top 10%_genome-matched	46.4151	DREME	fibroblast	top 10%	genome-matched
DREME_fibroblast_top 10%_shuffled	41.1109	DREME	fibroblast	top 10%	shuffled
DREME_fibroblast_top 10000_enhancer	0	DREME	fibroblast	top 10000	enhancer
DREME_fibroblast_top 10000_genome-matched	46.0026	DREME	fibroblast	top 10000	genome-matched
DREME_fibroblast_top 10000_shuffled	42.8969	DREME	fibroblast	top 10000	shuffled
DREME_fibroblast_top 5%_enhancer	14.4062	DREME	fibroblast	top 5%	enhancer
DREME_fibroblast_top 5%_genome-matched	45.8995	DREME	fibroblast	top 5%	genome-matched
DREME_fibroblast_top 5%_shuffled	41.5656	DREME	fibroblast	top 5%	shuffled
DREME_fibroblast_top 5000_enhancer	2.98438	DREME	fibroblast	top 5000	enhancer
DREME_fibroblast_top 5000_genome-matched	44.8672	DREME	fibroblast	top 5000	genome-matched
DREME_fibroblast_top 5000_shuffled	45.5203	DREME	fibroblast	top 5000	shuffled
DREME_stem cell_top 1%_enhancer	21.8661	DREME	stem cell	top 1%	enhancer
DREME_stem cell_top 1%_genome-matched	43.2821	DREME	stem cell	top 1%	genome-matched
DREME_stem cell_top 1%_shuffled	29.4982	DREME	stem cell	top 1%	shuffled
DREME_stem cell_top 10%_enhancer	3.375	DREME	stem cell	top 10%	enhancer
DREME_stem cell_top 10%_genome-matched	57.3423	DREME	stem cell	top 10%	genome-matched
DREME_stem cell_top 10%_shuffled	45.7	DREME	stem cell	top 10%	shuffled
DREME_stem cell_top 10000_enhancer	6.32143	DREME	stem cell	top 10000	enhancer
DREME_stem cell_top 10000_genome-matched	61.7375	DREME	stem cell	top 10000	genome-matched
DREME_stem cell_top 10000_shuffled	48.8714	DREME	stem cell	top 10000	shuffled
DREME_stem cell_top 5%_enhancer	21.7774	DREME	stem cell	top 5%	enhancer
DREME_stem cell_top 5%_genome-matched	54.8625	DREME	stem cell	top 5%	genome-matched
DREME_stem cell_top 5%_shuffled	43.9679	DREME	stem cell	top 5%	shuffled
DREME_stem cell_top 5000_enhancer	5.53214	DREME	stem cell	top 5000	enhancer
DREME_stem cell_top 5000_genome-matched	55.6018	DREME	stem cell	top 5000	genome-matched
DREME_stem cell_top 5000_shuffled	47.2607	DREME	stem cell	top 5000	shuffled
DREME_top_top 1%_enhancer	0	DREME	top	top 1%	enhancer
DREME_top_top 1%_genome-matched	0	DREME	top	top 1%	genome-matched
DREME_top_top 1%_shuffled	5.16406	DREME	top	top 1%	shuffled
DREME_top_top 10%_enhancer	3.80312	DREME	top	top 10%	enhancer
DREME_top_top 10%_genome-matched	5.09375	DREME	top	top 10%	genome-matched
DREME_top_top 10%_shuffled	12.3766	DREME	top	top 10%	shuffled
DREME_top_top 10000_enhancer	10.5625	DREME	top	top 10000	enhancer
DREME_top_top 10000_genome-matched	2.03125	DREME	top	top 10000	genome-matched
DREME_top_top 10000_shuffled	14.0828	DREME	top	top 10000	shuffled
DREME_top_top 5%_enhancer	0	DREME	top	top 5%	enhancer
DREME_top_top 5%_genome-matched	0	DREME	top	top 5%	genome-matched
DREME_top_top 5%_shuffled	8.21562	DREME	top	top 5%	shuffled
DREME_top_top 5000_enhancer	13.0781	DREME	top	top 5000	enhancer
DREME_top_top 5000_genome-matched	0	DREME	top	top 5000	genome-matched
DREME_top_top 5000_shuffled	7.83437	DREME	top	top 5000	shuffled
DeepAccess_fibroblast_all_none	71.9109	DeepAccess	fibroblast	all	none
DeepAccess_stem cell_all_none	65.7792	DeepAccess	stem cell	all	none
GarNet_fibroblast_all_none	61.9026	GarNet	fibroblast	all	none
GarNet_stem cell_all_none	62.628	GarNet	stem cell	all	none
HOMER_fibroblast_top 1%_enhancer	5.28906	HOMER	fibroblast	top 1%	enhancer
HOMER_fibroblast_top 1%_genome-matched	30.7312	HOMER	fibroblast	top 1%	genome-matched
HOMER_fibroblast_top 10%_enhancer	5.85938	HOMER	fibroblast	top 10%	enhancer
HOMER_fibroblast_top 10%_genome-matched	45.9115	HOMER	fibroblast	top 10%	genome-matched
HOMER_fibroblast_top 10000_enhancer	16.3828	HOMER	fibroblast	top 10000	enhancer
HOMER_fibroblast_top 10000_genome-matched	51.4349	HOMER	fibroblast	top 10000	genome-matched
HOMER_fibroblast_top 5%_enhancer	12.0156	HOMER	fibroblast	top 5%	enhancer
HOMER_fibroblast_top 5%_genome-matched	51.5156	HOMER	fibroblast	top 5%	genome-matched
HOMER_fibroblast_top 5000_enhancer	14.625	HOMER	fibroblast	top 5000	enhancer
HOMER_fibroblast_top 5000_genome-matched	52.3568	HOMER	fibroblast	top 5000	genome-matched
HOMER_stem cell_top 1%_enhancer	1.75	HOMER	stem cell	top 1%	enhancer
HOMER_stem cell_top 1%_genome-matched	21.7286	HOMER	stem cell	top 1%	genome-matched
HOMER_stem cell_top 10%_enhancer	33.5893	HOMER	stem cell	top 10%	enhancer
HOMER_stem cell_top 10%_genome-matched	57.8452	HOMER	stem cell	top 10%	genome-matched
HOMER_stem cell_top 10000_enhancer	12.1875	HOMER	stem cell	top 10000	enhancer
HOMER_stem cell_top 10000_genome-matched	56.4363	HOMER	stem cell	top 10000	genome-matched
HOMER_stem cell_top 5%_enhancer	17.0536	HOMER	stem cell	top 5%	enhancer
HOMER_stem cell_top 5%_genome-matched	57.1631	HOMER	stem cell	top 5%	genome-matched
HOMER_stem cell_top 5000_enhancer	10.8018	HOMER	stem cell	top 5000	enhancer
HOMER_stem cell_top 5000_genome-matched	52.8304	HOMER	stem cell	top 5000	genome-matched
HOMER_top_top 1%_enhancer	0	HOMER	top	top 1%	enhancer
HOMER_top_top 1%_genome-matched	0	HOMER	top	top 1%	genome-matched
HOMER_top_top 10%_enhancer	0	HOMER	top	top 10%	enhancer
HOMER_top_top 10%_genome-matched	6.27344	HOMER	top	top 10%	genome-matched
HOMER_top_top 10000_enhancer	0	HOMER	top	top 10000	enhancer
HOMER_top_top 10000_genome-matched	9.08333	HOMER	top	top 10000	genome-matched
HOMER_top_top 5%_enhancer	0	HOMER	top	top 5%	enhancer
HOMER_top_top 5%_genome-matched	0	HOMER	top	top 5%	genome-matched
HOMER_top_top 5000_enhancer	6.90104	HOMER	top	top 5000	enhancer
HOMER_top_top 5000_genome-matched	0	HOMER	top	top 5000	genome-matched
KMAC_fibroblast_top 1%_enhancer	8.20312	KMAC	fibroblast	top 1%	enhancer
KMAC_fibroblast_top 1%_shuffled	4.53906	KMAC	fibroblast	top 1%	shuffled
KMAC_fibroblast_top 10%_enhancer	18.1615	KMAC	fibroblast	top 10%	enhancer
KMAC_fibroblast_top 10%_shuffled	26.5828	KMAC	fibroblast	top 10%	shuffled
KMAC_fibroblast_top 10000_enhancer	21.125	KMAC	fibroblast	top 10000	enhancer
KMAC_fibroblast_top 10000_shuffled	28.0172	KMAC	fibroblast	top 10000	shuffled
KMAC_fibroblast_top 5%_enhancer	16.8203	KMAC	fibroblast	top 5%	enhancer
KMAC_fibroblast_top 5%_shuffled	28.5594	KMAC	fibroblast	top 5%	shuffled
KMAC_fibroblast_top 5000_enhancer	19.0365	KMAC	fibroblast	top 5000	enhancer
KMAC_fibroblast_top 5000_shuffled	29.5797	KMAC	fibroblast	top 5000	shuffled
KMAC_stem cell_top 1%_enhancer	24.5714	KMAC	stem cell	top 1%	enhancer
KMAC_stem cell_top 1%_shuffled	11.7054	KMAC	stem cell	top 1%	shuffled
KMAC_stem cell_top 10%_enhancer	11.625	KMAC	stem cell	top 10%	enhancer
KMAC_stem cell_top 10%_shuffled	15.9554	KMAC	stem cell	top 10%	shuffled
KMAC_stem cell_top 10000_enhancer	1.72321	KMAC	stem cell	top 10000	enhancer
KMAC_stem cell_top 10000_shuffled	15.0804	KMAC	stem cell	top 10000	shuffled
KMAC_stem cell_top 5%_enhancer	19.625	KMAC	stem cell	top 5%	enhancer
KMAC_stem cell_top 5%_shuffled	37.1161	KMAC	stem cell	top 5%	shuffled
KMAC_stem cell_top 5000_enhancer	26.575	KMAC	stem cell	top 5000	enhancer
KMAC_stem cell_top 5000_shuffled	22.3571	KMAC	stem cell	top 5000	shuffled
KMAC_top_top 1%_enhancer	0	KMAC	top	top 1%	enhancer
KMAC_top_top 1%_shuffled	0	KMAC	top	top 1%	shuffled
KMAC_top_top 10%_enhancer	0	KMAC	top	top 10%	enhancer
KMAC_top_top 10%_shuffled	0	KMAC	top	top 10%	shuffled
KMAC_top_top 10000_enhancer	0	KMAC	top	top 10000	enhancer
KMAC_top_top 10000_shuffled	1.39844	KMAC	top	top 10000	shuffled
KMAC_top_top 5%_enhancer	0	KMAC	top	top 5%	enhancer
KMAC_top_top 5%_shuffled	0	KMAC	top	top 5%	shuffled
KMAC_top_top 5000_enhancer	3.01562	KMAC	top	top 5000	enhancer
KMAC_top_top 5000_shuffled	3.0625	KMAC	top	top 5000	shuffled
diffTF_fibroblast_all_default	81.1745	diffTF	fibroblast	all	default
diffTF_stem cell_all_default	79.1565	diffTF	stem cell	all	default
