## Supplemental Table 3 for "Ranking Reprogramming Factors for Directed Differentiation"

### Sheet: best_method
algorithm	method	auc < 10	differential	peak-selection	background
GarNet	GarNet_stem cell_all_none	0.732143	stem cell	all	none
KMAC	KMAC_fibroblast_top 5000_shuffled	1.3625	fibroblast	top 5000	shuffled
DeepAccess	DeepAccess_fibroblast_all_none	2.52656	fibroblast	all	none
diffTF	diffTF_fibroblast_all_default	2.70156	fibroblast	all	default
DREME	DREME_stem cell_top 10000_genome-matched	3.56548	stem cell	top 10000	genome-matched
AME	AME_stem cell_top 5%_genome-matched	4.05179	stem cell	top 5%	genome-matched
HOMER	HOMER_stem cell_top 10%_genome-matched	4.33929	stem cell	top 10%	genome-matched
EBSeq	EBSeq_stem cell	2.04839	stem cell
CellNet	CellNet_fibroblast	1.97368	fibroblast

### Sheet: best_method_starting_fibroblast
algorithm	method	auc < 10	differential	peak-selection	background
GarNet	GarNet_fibroblast_all_none	0.671875	fibroblast	all	none
KMAC	KMAC_fibroblast_top 5000_shuffled	1.3625	fibroblast	top 5000	shuffled
DeepAccess	DeepAccess_fibroblast_all_none	2.52656	fibroblast	all	none
diffTF	diffTF_fibroblast_all_default	2.70156	fibroblast	all	default
DREME	DREME_fibroblast_top 10000_genome-matched	2.7599	fibroblast	top 10000	genome-matched
HOMER	HOMER_fibroblast_top 5000_genome-matched	3.35156	fibroblast	top 5000	genome-matched
AME	AME_fibroblast_top 5%_genome-matched	3.45156	fibroblast	top 5%	genome-matched
EBSeq	EBSeq_fibroblast	1.39706	fibroblast
CellNet	CellNet_fibroblast	1.97368	fibroblast

### Sheet: best_method_starting_stem
algorithm	method	auc < 10	differential	peak-selection	background
GarNet	GarNet_stem cell_all_none	0.732143	stem cell	all	none
KMAC	KMAC_stem cell_top 5%_shuffled	0.973214	stem cell	top 5%	shuffled
DeepAccess	DeepAccess_stem cell_all_none	1.55417	stem cell	all	none
diffTF	diffTF_stem cell_all_default	2.26607	stem cell	all	default
DREME	DREME_stem cell_top 10000_genome-matched	3.56548	stem cell	top 10000	genome-matched
AME	AME_stem cell_top 5%_genome-matched	4.05179	stem cell	top 5%	genome-matched
HOMER	HOMER_stem cell_top 10%_genome-matched	4.33929	stem cell	top 10%	genome-matched
EBSeq	EBSeq_stem cell	2.04839	stem cell
