## Supplemental Table 4 for "Ranking Reprogramming Factors for Directed Differentiation"

### Sheet: skeletal_muscle
TF Motif Group	diffTF	HOMER	AME	DeepAcceess	TFs within Group	# Methods
NFI.2	TRUE	TRUE	TRUE	FALSE	NFIC_MOUSE.H11MO.0.A,NFIB_MOUSE.H11MO.0.C	3
NR3.1	TRUE	TRUE	TRUE	FALSE	GCR_MOUSE.H11MO.0.A,PRGR_MOUSE.H11MO.0.A,ANDR_MOUSE.H11MO.0.A	3
MEF2	TRUE	FALSE	TRUE	FALSE	MEF2C_MOUSE.H11MO.0.A,MEF2A_MOUSE.H11MO.0.A,SRF_MOUSE.H11MO.0.A,MEF2D_MOUSE.H11MO.0.A	2
MyoD/ASC.1	FALSE	TRUE	TRUE	FALSE	MYOD1_MOUSE.H11MO.0.A,HTF4_MOUSE.H11MO.0.A,SNAI2_MOUSE.H11MO.0.A,TFE2_MOUSE.H11MO.0.A,ASCL2_MOUSE.H11MO.0.C,MYF6_MOUSE.H11MO.0.C,HEN1_MOUSE.H11MO.0.C,MYOG_MOUSE.H11MO.0.A,ASCL1_MOUSE.H11MO.0.A,	2
NR.1	FALSE	TRUE	FALSE	TRUE	NRF1_MOUSE.H11MO.0.A,RARG_MOUSE.H11MO.0.C,NR1H4_MOUSE.H11MO.0.A,ESR2_MOUSE.H11MO.0.A,ESR1_MOUSE.H11MO.0.A	2
SIX.1	TRUE	FALSE	TRUE	FALSE	SIX2_MOUSE.H11MO.0.A,SIX4_MOUSE.H11MO.0.C	2
Tal.1	FALSE	TRUE	TRUE	FALSE	NGN2_MOUSE.H11MO.0.C,OLIG2_MOUSE.H11MO.0.A,ATOH1_MOUSE.H11MO.0.B,NDF2_MOUSE.H11MO.0.A,LYL1_MOUSE.H11MO.0.A,NDF1_MOUSE.H11MO.0.A,MSGN1_MOUSE.H11MO.0.C,TWST1_MOUSE.H11MO.0.B,BHA15_MOUSE.H11MO.0.A,PTF1A_MOUSE.H11MO.0.A	2
TALE.1	FALSE	TRUE	TRUE	FALSE	MEIS2_MOUSE.H11MO.0.B,TGIF1_MOUSE.H11MO.0.A,TBX20_MOUSE.H11MO.0.C	2
AP2.1	FALSE	FALSE	FALSE	TRUE	AP2C_MOUSE.H11MO.0.A,AP2A_MOUSE.H11MO.0.A,AP2B_MOUSE.H11MO.0.B	1
CTCF	FALSE	FALSE	FALSE	TRUE	CTCF_MOUSE.H11MO.0.A,CTCFL_MOUSE.H11MO.0.A	1
HINFP	FALSE	FALSE	FALSE	TRUE	HINFP_MOUSE.H11MO.0.C	1
IRF.1	TRUE	FALSE	FALSE	FALSE	PRDM1_MOUSE.H11MO.0.A,STAT2_MOUSE.H11MO.0.A,STAT1_MOUSE.H11MO.0.A,IRF9_MOUSE.H11MO.0.C,IRF1_MOUSE.H11MO.0.A,IRF2_MOUSE.H11MO.0.B,IRF8_MOUSE.H11MO.0.A,IRF3_MOUSE.H11MO.0.A,IRF7_MOUSE.H11MO.0.C,IRF4_MOUSE.H11MO.0.A	1
Jun-related.1	FALSE	FALSE	TRUE	FALSE	BACH1_MOUSE.H11MO.0.C,NFE2_MOUSE.H11MO.0.A,NF2L1_MOUSE.H11MO.0.C,NF2L2_MOUSE.H11MO.0.A,BACH2_MOUSE.H11MO.0.A	1
JUN/FOS.1	FALSE	FALSE	TRUE	FALSE	FOSL1_MOUSE.H11MO.0.A,FOSB_MOUSE.H11MO.0.A,JUN_MOUSE.H11MO.0.A,FOS_MOUSE.H11MO.0.A,JUND_MOUSE.H11MO.0.A,JUNB_MOUSE.H11MO.0.A,ATF3_MOUSE.H11MO.0.A,FOSL2_MOUSE.H11MO.0.A	1
KRUPPEL.1	FALSE	FALSE	FALSE	TRUE	SP2_MOUSE.H11MO.0.B,KLF6_MOUSE.H11MO.0.B,SP4_MOUSE.H11MO.0.B,EGR1_MOUSE.H11MO.0.A,KLF1_MOUSE.H11MO.0.A,EGR2_MOUSE.H11MO.0.A,SP5_MOUSE.H11MO.0.C,ZN281_MOUSE.H11MO.0.A,SP3_MOUSE.H11MO.0.B*,KLF4_MOUSE.H11MO.0.A,KLF5_MOUSE.H11MO.0.A,SP1_MOUSE.H11MO.0.A,MAZ_MOUSE.H11MO.0.A,KLF3_MOUSE.H11MO.0.A,SALL4_MOUSE.H11MO.0.A,E2F4_MOUSE.H11MO.0.A,WT1_MOUSE.H11MO.0.B,ZBT17_MOUSE.H11MO.0.A,KLF15_MOUSE.H11MO.0.A	1
MBD2	FALSE	FALSE	FALSE	TRUE	MBD2_MOUSE.H11MO.0.B	1
NFI.1	FALSE	FALSE	TRUE	FALSE	NFIA_MOUSE.H11MO.0.C	1
NR-ERR.1	TRUE	FALSE	FALSE	FALSE	NR5A2_MOUSE.H11MO.0.A,ERR3_MOUSE.H11MO.0.C,STF1_MOUSE.H11MO.0.B,ERR2_MOUSE.H11MO.0.A,ERR1_MOUSE.H11MO.0.A	1
NR2/RXR.1	TRUE	FALSE	FALSE	FALSE	COT2_MOUSE.H11MO.0.A,NR4A2_MOUSE.H11MO.0.C,COT1_MOUSE.H11MO.0.B,NR2C1_MOUSE.H11MO.0.C,RXRB_MOUSE.H11MO.0.C	1
NR2/RXR.2	TRUE	FALSE	FALSE	FALSE	NR2E3_MOUSE.H11MO.0.C,NR1H3_MOUSE.H11MO.0.A,PPARG_MOUSE.H11MO.0.A,HNF4G_MOUSE.H11MO.0.C,NR4A1_MOUSE.H11MO.0.B,HNF4A_MOUSE.H11MO.0.A,NR2C2_MOUSE.H11MO.0.A,PPARA_MOUSE.H11MO.0.A	1
RARRXR.1	FALSE	TRUE	FALSE	FALSE	RARA_MOUSE.H11MO.0.A,RXRG_MOUSE.H11MO.0.B,RXRA_MOUSE.H11MO.0.A	1
RFX.1	FALSE	FALSE	FALSE	TRUE	RFX3_MOUSE.H11MO.0.C,RFX1_MOUSE.H11MO.0.A,RFX2_MOUSE.H11MO.0.A,RFX6_MOUSE.H11MO.0.C	1
SNAI/ZEB	FALSE	TRUE	FALSE	FALSE	ITF2_MOUSE.H11MO.0.B,ZEB1_MOUSE.H11MO.0.B,SNAI1_MOUSE.H11MO.0.C	1
STAT3/4	TRUE	FALSE	FALSE	FALSE	STAT4_MOUSE.H11MO.0.A,STAT3_MOUSE.H11MO.0.A	1
STAT5.1	TRUE	FALSE	FALSE	FALSE	STA5A_MOUSE.H11MO.0.A,BCL6_MOUSE.H11MO.0.A,STA5B_MOUSE.H11MO.0.A	1
ZF.2	FALSE	FALSE	FALSE	TRUE	ZIC3_MOUSE.H11MO.0.A,ZIC2_MOUSE.H11MO.0.C,ZKSC1_MOUSE.H11MO.0.A	1
ZF.3	FALSE	FALSE	FALSE	TRUE	ZN322_MOUSE.H11MO.0.B,SMAD2_MOUSE.H11MO.0.A,ZN335_MOUSE.H11MO.0.A	1
ZFX	FALSE	FALSE	FALSE	TRUE	ZFX_MOUSE.H11MO.0.B	1

### Sheet: beta_pancreatic
TF Motif Group	diffTF	HOMER	AME	DeepAcceess	TFs within Group	# Methods
HNF1.1	TRUE	TRUE	TRUE	TRUE	HNF1B_MOUSE.H11MO.0.A,HNF1A_MOUSE.H11MO.0.A,	4
LIM.1	TRUE	TRUE	TRUE	TRUE	NKX61_MOUSE.H11MO.0.A,HXB4_MOUSE.H11MO.0.A,LHX6_MOUSE.H11MO.0.C,ISL1_MOUSE.H11MO.0.A,PDX1_MOUSE.H11MO.0.B,LHX2_MOUSE.H11MO.0.A,LHX3_MOUSE.H11MO.0.C	4
Paired-related-HD.2	TRUE	TRUE	TRUE	TRUE	VSX2_MOUSE.H11MO.0.C,DLX3_MOUSE.H11MO.0.C,PRRX2_MOUSE.H11MO.0.C,NOBOX_MOUSE.H11MO.0.C	4
RFX.1	TRUE	TRUE	TRUE	TRUE	RFX3_MOUSE.H11MO.0.C,RFX1_MOUSE.H11MO.0.A,RFX2_MOUSE.H11MO.0.A,RFX6_MOUSE.H11MO.0.C	4
FOX.1	TRUE	TRUE	FALSE	TRUE	FOXI1_MOUSE.H11MO.0.B,FOXO3_MOUSE.H11MO.0.B,FOXO4_MOUSE.H11MO.0.C,FOXA3_MOUSE.H11MO.0.A,FOXC1_MOUSE.H11MO.0.C,FOXM1_MOUSE.H11MO.0.B,FOXA2_MOUSE.H11MO.0.A,FOXJ3_MOUSE.H11MO.0.A,FOXD3_MOUSE.H11MO.0.C,FOXL2_MOUSE.H11MO.0.C*,FOXJ2_MOUSE.H11MO.0.C,FOXA1_MOUSE.H11MO.0.A,FOXO1_MOUSE.H11MO.0.A,FOXP2_MOUSE.H11MO.0.A,FOXK1_MOUSE.H11MO.0.A,FOXQ1_MOUSE.H11MO.0.C,	3
Tal.1	TRUE	TRUE	TRUE	FALSE	NGN2_MOUSE.H11MO.0.C,OLIG2_MOUSE.H11MO.0.A,ATOH1_MOUSE.H11MO.0.B,NDF2_MOUSE.H11MO.0.A,LYL1_MOUSE.H11MO.0.A,NDF1_MOUSE.H11MO.0.A,MSGN1_MOUSE.H11MO.0.C,TWST1_MOUSE.H11MO.0.B,BHA15_MOUSE.H11MO.0.A,PTF1A_MOUSE.H11MO.0.A	3
HD-CUT.1	TRUE	FALSE	FALSE	TRUE	CUX1_MOUSE.H11MO.0.C,CUX2_MOUSE.H11MO.0.C,HNF6_MOUSE.H11MO.0.A	2
Jun-related.1	FALSE	TRUE	TRUE	FALSE	BACH1_MOUSE.H11MO.0.C,NFE2_MOUSE.H11MO.0.A,NF2L1_MOUSE.H11MO.0.C,NF2L2_MOUSE.H11MO.0.A,BACH2_MOUSE.H11MO.0.A	2
JUN/FOS.1	FALSE	TRUE	TRUE	FALSE	FOSL1_MOUSE.H11MO.0.A,FOSB_MOUSE.H11MO.0.A,JUN_MOUSE.H11MO.0.A,FOS_MOUSE.H11MO.0.A,JUND_MOUSE.H11MO.0.A,JUNB_MOUSE.H11MO.0.A,ATF3_MOUSE.H11MO.0.A,FOSL2_MOUSE.H11MO.0.A	2
MyoD/ASC.1	FALSE	TRUE	TRUE	FALSE	MYOD1_MOUSE.H11MO.0.A,HTF4_MOUSE.H11MO.0.A,SNAI2_MOUSE.H11MO.0.A,TFE2_MOUSE.H11MO.0.A,ASCL2_MOUSE.H11MO.0.C,MYF6_MOUSE.H11MO.0.C,HEN1_MOUSE.H11MO.0.C,MYOG_MOUSE.H11MO.0.A,ASCL1_MOUSE.H11MO.0.A	2
Paired-related-HD.1	FALSE	TRUE	FALSE	TRUE	OTX2_MOUSE.H11MO.0.A,PITX1_MOUSE.H11MO.0.C,CRX_MOUSE.H11MO.0.A	2
Paired-related-HD.3	TRUE	FALSE	FALSE	TRUE	PROP1_MOUSE.H11MO.0.C,ALX1_MOUSE.H11MO.0.B,	2
SNAI/ZEB	TRUE	TRUE	FALSE	FALSE	ITF2_MOUSE.H11MO.0.B,ZEB1_MOUSE.H11MO.0.B,SNAI1_MOUSE.H11MO.0.C	2
C/EBP.2	FALSE	TRUE	FALSE	FALSE	DDIT3_MOUSE.H11MO.0.C,ATF4_MOUSE.H11MO.0.A,CEBPG_MOUSE.H11MO.0.B	1
CREB.1	FALSE	TRUE	FALSE	FALSE	ATF1_MOUSE.H11MO.0.B,ATF2_MOUSE.H11MO.0.A,CREM_MOUSE.H11MO.0.C,CREB1_MOUSE.H11MO.0.A	1
CTCF	TRUE	FALSE	FALSE	FALSE	CTCF_MOUSE.H11MO.0.A,CTCFL_MOUSE.H11MO.0.A	1
HOX-related.1	FALSE	FALSE	FALSE	TRUE	HXB8_MOUSE.H11MO.0.C,HXB7_MOUSE.H11MO.0.C	1
MAF.1	FALSE	TRUE	FALSE	FALSE	MAFB_MOUSE.H11MO.0.B,MAF_MOUSE.H11MO.0.A,MAFK_MOUSE.H11MO.0.A,MAFF_MOUSE.H11MO.0.A,MAFG_MOUSE.H11MO.0.A	1
NFI.1	FALSE	FALSE	TRUE	FALSE	NFIA_MOUSE.H11MO.0.C	1
NK.1	FALSE	FALSE	FALSE	TRUE	SP7_MOUSE.H11MO.0.A,DLX5_MOUSE.H11MO.0.C	1
NR1/ROR.1	FALSE	TRUE	FALSE	FALSE	NR1D1_MOUSE.H11MO.0.A,RORG_MOUSE.H11MO.0.B,RORA_MOUSE.H11MO.0.C,NR1D2_MOUSE.H11MO.0.A	1
TALE.1	FALSE	FALSE	TRUE	FALSE	MEIS2_MOUSE.H11MO.0.B,TGIF1_MOUSE.H11MO.0.A,TBX20_MOUSE.H11MO.0.C	1

### Sheet: cardiomyocyte
TF Motif Group	diffTF	HOMER	AME	DeepAcceess	TFs within Group	# Methods
SNAI/ZEB	TRUE	FALSE	TRUE	TRUE	ITF2_MOUSE.H11MO.0.B,ZEB1_MOUSE.H11MO.0.B,SNAI1_MOUSE.H11MO.0.C	3
ARI5B	TRUE	FALSE	FALSE	TRUE	ARI5B_MOUSE.H11MO.0.C	2
NR-ERR.1	TRUE	FALSE	FALSE	TRUE	NR5A2_MOUSE.H11MO.0.A,ERR3_MOUSE.H11MO.0.C,STF1_MOUSE.H11MO.0.B,ERR2_MOUSE.H11MO.0.A,ERR1_MOUSE.H11MO.0.A	2
PRD14	TRUE	FALSE	FALSE	TRUE	PRD14_MOUSE.H11MO.0.A	2
ZBT7A	TRUE	FALSE	FALSE	TRUE	ZBT7A_MOUSE.H11MO.0.B	2
AIRE	FALSE	FALSE	FALSE	TRUE	AIRE_MOUSE.H11MO.0.C	1
GATA.1	TRUE	FALSE	FALSE	FALSE	TAL1_MOUSE.H11MO.0.A,GATA4_MOUSE.H11MO.0.A,EVI1_MOUSE.H11MO.0.B,GATA3_MOUSE.H11MO.0.A,GATA2_MOUSE.H11MO.0.A,GATA1_MOUSE.H11MO.0.A,GATA6_MOUSE.H11MO.0.A	1
HD-CUT.1	TRUE	FALSE	FALSE	FALSE	CUX1_MOUSE.H11MO.0.C,CUX2_MOUSE.H11MO.0.C,HNF6_MOUSE.H11MO.0.A	1
HIC1	TRUE	FALSE	FALSE	FALSE	HIC1_MOUSE.H11MO.0.C	1
KLF8	FALSE	FALSE	TRUE	FALSE	KLF8_MOUSE.H11MO.0.C	1
MyoD/ASC.1	FALSE	FALSE	TRUE	FALSE	MYOD1_MOUSE.H11MO.0.A,HTF4_MOUSE.H11MO.0.A,SNAI2_MOUSE.H11MO.0.A,TFE2_MOUSE.H11MO.0.A,ASCL2_MOUSE.H11MO.0.C,MYF6_MOUSE.H11MO.0.C,HEN1_MOUSE.H11MO.0.C,MYOG_MOUSE.H11MO.0.A,ASCL1_MOUSE.H11MO.0.A,	1
NFI.1	FALSE	FALSE	TRUE	FALSE	NFIA_MOUSE.H11MO.0.C	1
NFI.2	FALSE	FALSE	TRUE	FALSE	NFIC_MOUSE.H11MO.0.A,NFIB_MOUSE.H11MO.0.C	1
NKX2.1	FALSE	FALSE	TRUE	FALSE	NKX22_MOUSE.H11MO.0.A,NKX25_MOUSE.H11MO.0.A,NKX21_MOUSE.H11MO.0.A	1
OVOL1	TRUE	FALSE	FALSE	FALSE	OVOL1_MOUSE.H11MO.0.C	1
Paired-related-HD.2	TRUE	FALSE	FALSE	FALSE	VSX2_MOUSE.H11MO.0.C,DLX3_MOUSE.H11MO.0.C,PRRX2_MOUSE.H11MO.0.C,NOBOX_MOUSE.H11MO.0.C	1
PRDM5	FALSE	FALSE	FALSE	TRUE	PRDM5_MOUSE.H11MO.0.A	1
SIX.1	FALSE	FALSE	FALSE	TRUE	SIX2_MOUSE.H11MO.0.A,SIX4_MOUSE.H11MO.0.C	1
Tal.1	FALSE	FALSE	TRUE	FALSE	NGN2_MOUSE.H11MO.0.C,OLIG2_MOUSE.H11MO.0.A,ATOH1_MOUSE.H11MO.0.B,NDF2_MOUSE.H11MO.0.A,LYL1_MOUSE.H11MO.0.A,NDF1_MOUSE.H11MO.0.A,MSGN1_MOUSE.H11MO.0.C,TWST1_MOUSE.H11MO.0.B,BHA15_MOUSE.H11MO.0.A,PTF1A_MOUSE.H11MO.0.A	1
TBX.1	FALSE	FALSE	TRUE	FALSE	TBX3_MOUSE.H11MO.0.B,SMAD3_MOUSE.H11MO.0.B,BRAC_MOUSE.H11MO.0.B,TBX21_MOUSE.H11MO.0.A	1
ZF.1	FALSE	FALSE	TRUE	FALSE	IKZF1_MOUSE.H11MO.0.C,SUH_MOUSE.H11MO.0.A,	1
ZF.4	FALSE	FALSE	FALSE	TRUE	ZIC1_MOUSE.H11MO.0.B,GLI1_MOUSE.H11MO.0.C,ZFP42_MOUSE.H11MO.0.A	1
ZN431	FALSE	FALSE	FALSE	TRUE	ZN431_MOUSE.H11MO.0.C	1

### Sheet: motor_neuron
TF Motif Group	diffTF	HOMER	AME	DeepAcceess	TFs within Group	# Methods
HOX-related.1	TRUE	TRUE	TRUE	TRUE	HXB8_MOUSE.H11MO.0.C,HXB7_MOUSE.H11MO.0.C	4
HOX.1	TRUE	TRUE	TRUE	TRUE	PBX2_MOUSE.H11MO.0.C,HXC9_MOUSE.H11MO.0.A,MEIS1_MOUSE.H11MO.0.A,HXA9_MOUSE.H11MO.0.B,HXA10_MOUSE.H11MO.0.C,CDX1_MOUSE.H11MO.0.C,CDX2_MOUSE.H11MO.0.A	4
LIM.1	TRUE	TRUE	TRUE	TRUE	NKX61_MOUSE.H11MO.0.A,HXB4_MOUSE.H11MO.0.A,LHX6_MOUSE.H11MO.0.C,ISL1_MOUSE.H11MO.0.A,PDX1_MOUSE.H11MO.0.B,LHX2_MOUSE.H11MO.0.A,LHX3_MOUSE.H11MO.0.C	4
Paired-related-HD.2	TRUE	TRUE	TRUE	TRUE	VSX2_MOUSE.H11MO.0.C,DLX3_MOUSE.H11MO.0.C,PRRX2_MOUSE.H11MO.0.C,NOBOX_MOUSE.H11MO.0.C	4
SOX.1	TRUE	TRUE	TRUE	TRUE	SOX9_MOUSE.H11MO.0.A,SOX3_MOUSE.H11MO.0.C,SOX5_MOUSE.H11MO.0.C,SOX10_MOUSE.H11MO.0.B,SOX4_MOUSE.H11MO.0.A	4
OCT/SOX.1	TRUE	TRUE	FALSE	TRUE	LEF1_MOUSE.H11MO.0.B,SRY_MOUSE.H11MO.0.B,PO5F1_MOUSE.H11MO.0.A,SOX2_MOUSE.H11MO.0.A,NANOG_MOUSE.H11MO.0.A	3
Paired-related-HD.3	TRUE	TRUE	FALSE	TRUE	PROP1_MOUSE.H11MO.0.C,ALX1_MOUSE.H11MO.0.B,	3
RFX.1	FALSE	TRUE	TRUE	TRUE	RFX3_MOUSE.H11MO.0.C,RFX1_MOUSE.H11MO.0.A,RFX2_MOUSE.H11MO.0.A,RFX6_MOUSE.H11MO.0.C	3
HD-CUT.1	TRUE	FALSE	FALSE	TRUE	CUX1_MOUSE.H11MO.0.C,CUX2_MOUSE.H11MO.0.C,HNF6_MOUSE.H11MO.0.A	2
HNF1.1	TRUE	TRUE	FALSE	FALSE	HNF1B_MOUSE.H11MO.0.A,HNF1A_MOUSE.H11MO.0.A,	2
MyoD/ASC.1	FALSE	TRUE	TRUE	FALSE	MYOD1_MOUSE.H11MO.0.A,HTF4_MOUSE.H11MO.0.A,SNAI2_MOUSE.H11MO.0.A,TFE2_MOUSE.H11MO.0.A,ASCL2_MOUSE.H11MO.0.C,MYF6_MOUSE.H11MO.0.C,HEN1_MOUSE.H11MO.0.C,MYOG_MOUSE.H11MO.0.A,ASCL1_MOUSE.H11MO.0.A	2
NR2/RXR.1	FALSE	TRUE	TRUE	FALSE	COT2_MOUSE.H11MO.0.A,NR4A2_MOUSE.H11MO.0.C,COT1_MOUSE.H11MO.0.B,NR2C1_MOUSE.H11MO.0.C,RXRB_MOUSE.H11MO.0.C	2
NR2/RXR.2	TRUE	TRUE	FALSE	FALSE	NR2E3_MOUSE.H11MO.0.C,NR1H3_MOUSE.H11MO.0.A,PPARG_MOUSE.H11MO.0.A,HNF4G_MOUSE.H11MO.0.C,NR4A1_MOUSE.H11MO.0.B,HNF4A_MOUSE.H11MO.0.A,NR2C2_MOUSE.H11MO.0.A,PPARA_MOUSE.H11MO.0.A	2
Tal.1	FALSE	TRUE	TRUE	FALSE	NGN2_MOUSE.H11MO.0.C,OLIG2_MOUSE.H11MO.0.A,ATOH1_MOUSE.H11MO.0.B,NDF2_MOUSE.H11MO.0.A,LYL1_MOUSE.H11MO.0.A,NDF1_MOUSE.H11MO.0.A,MSGN1_MOUSE.H11MO.0.C,TWST1_MOUSE.H11MO.0.B,BHA15_MOUSE.H11MO.0.A,PTF1A_MOUSE.H11MO.0.A	2
COE1	FALSE	TRUE	FALSE	FALSE	COE1_MOUSE.H11MO.0.A	1
CTCF	FALSE	FALSE	FALSE	TRUE	CTCF_MOUSE.H11MO.0.A,CTCFL_MOUSE.H11MO.0.A	1
HXA1	FALSE	TRUE	FALSE	FALSE	HXA1_MOUSE.H11MO.0.C	1
NK.1	FALSE	TRUE	FALSE	FALSE	SP7_MOUSE.H11MO.0.A,DLX5_MOUSE.H11MO.0.C	1
NR-ERR.1	FALSE	TRUE	FALSE	FALSE	NR5A2_MOUSE.H11MO.0.A,ERR3_MOUSE.H11MO.0.C,STF1_MOUSE.H11MO.0.B,ERR2_MOUSE.H11MO.0.A,ERR1_MOUSE.H11MO.0.A	1
PRD16	FALSE	TRUE	FALSE	FALSE	PRD16_MOUSE.H11MO.0.B	1
RARRXR.1	FALSE	TRUE	FALSE	FALSE	RARA_MOUSE.H11MO.0.A,RXRG_MOUSE.H11MO.0.B,RXRA_MOUSE.H11MO.0.A	1
SNAI/ZEB	FALSE	TRUE	FALSE	FALSE	ITF2_MOUSE.H11MO.0.B,ZEB1_MOUSE.H11MO.0.B,SNAI1_MOUSE.H11MO.0.C	1
TALE.1	FALSE	FALSE	TRUE	FALSE	MEIS2_MOUSE.H11MO.0.B,TGIF1_MOUSE.H11MO.0.A,TBX20_MOUSE.H11MO.0.C	1

### Sheet: liver
TF Motif Group	diffTF	HOMER	AME	DeepAcceess	TFs within Group	# Methods
HNF1.1	TRUE	TRUE	TRUE	TRUE	HNF1B_MOUSE.H11MO.0.A,HNF1A_MOUSE.H11MO.0.A,	4
NR2/RXR.2	TRUE	TRUE	TRUE	TRUE	NR2E3_MOUSE.H11MO.0.C,NR1H3_MOUSE.H11MO.0.A,PPARG_MOUSE.H11MO.0.A,HNF4G_MOUSE.H11MO.0.C,NR4A1_MOUSE.H11MO.0.B,HNF4A_MOUSE.H11MO.0.A,NR2C2_MOUSE.H11MO.0.A,PPARA_MOUSE.H11MO.0.A	4
HD-CUT.1	TRUE	TRUE	FALSE	TRUE	CUX1_MOUSE.H11MO.0.C,CUX2_MOUSE.H11MO.0.C,HNF6_MOUSE.H11MO.0.A	3
FOX.1	TRUE	TRUE	FALSE	TRUE	FOXI1_MOUSE.H11MO.0.B,FOXO3_MOUSE.H11MO.0.B,FOXO4_MOUSE.H11MO.0.C,FOXA3_MOUSE.H11MO.0.A,FOXC1_MOUSE.H11MO.0.C,FOXM1_MOUSE.H11MO.0.B,FOXA2_MOUSE.H11MO.0.A,FOXJ3_MOUSE.H11MO.0.A,FOXD3_MOUSE.H11MO.0.C,FOXL2_MOUSE.H11MO.0.C*,FOXJ2_MOUSE.H11MO.0.C,FOXA1_MOUSE.H11MO.0.A,FOXO1_MOUSE.H11MO.0.A,FOXP2_MOUSE.H11MO.0.A,FOXK1_MOUSE.H11MO.0.A,FOXQ1_MOUSE.H11MO.0.C,	3
GATA.1	TRUE	TRUE	TRUE	FALSE	TAL1_MOUSE.H11MO.0.A,GATA4_MOUSE.H11MO.0.A,EVI1_MOUSE.H11MO.0.B,GATA3_MOUSE.H11MO.0.A,GATA2_MOUSE.H11MO.0.A,GATA1_MOUSE.H11MO.0.A,GATA6_MOUSE.H11MO.0.A	3
NR3.1	TRUE	TRUE	TRUE	FALSE	GCR_MOUSE.H11MO.0.A,PRGR_MOUSE.H11MO.0.A,ANDR_MOUSE.H11MO.0.A	3
RARRXR.1	TRUE	FALSE	FALSE	TRUE	RARA_MOUSE.H11MO.0.A,RXRG_MOUSE.H11MO.0.B,RXRA_MOUSE.H11MO.0.A	2
C/EBP.1	FALSE	TRUE	TRUE	FALSE	DBP_MOUSE.H11MO.0.B,CEBPB_MOUSE.H11MO.0.A,NFIL3_MOUSE.H11MO.0.C,CEBPE_MOUSE.H11MO.0.A,HLF_MOUSE.H11MO.0.C,CEBPA_MOUSE.H11MO.0.A,CEBPD_MOUSE.H11MO.0.B	2
NR2/RXR.1	TRUE	FALSE	TRUE	FALSE	COT2_MOUSE.H11MO.0.A,NR4A2_MOUSE.H11MO.0.C,COT1_MOUSE.H11MO.0.B,NR2C1_MOUSE.H11MO.0.C,RXRB_MOUSE.H11MO.0.C	2
NFI.1	FALSE	TRUE	TRUE	FALSE	NFIA_MOUSE.H11MO.0.C	2
C/EBP.2	FALSE	TRUE	TRUE	FALSE	DDIT3_MOUSE.H11MO.0.C,ATF4_MOUSE.H11MO.0.A,CEBPG_MOUSE.H11MO.0.B	2
JUN/FOS.1	FALSE	TRUE	TRUE	FALSE	FOSL1_MOUSE.H11MO.0.A,FOSB_MOUSE.H11MO.0.A,JUN_MOUSE.H11MO.0.A,FOS_MOUSE.H11MO.0.A,JUND_MOUSE.H11MO.0.A,JUNB_MOUSE.H11MO.0.A,ATF3_MOUSE.H11MO.0.A,FOSL2_MOUSE.H11MO.0.A	2
Jun-related.1	FALSE	TRUE	TRUE	FALSE	BACH1_MOUSE.H11MO.0.C,NFE2_MOUSE.H11MO.0.A,NF2L1_MOUSE.H11MO.0.C,NF2L2_MOUSE.H11MO.0.A,BACH2_MOUSE.H11MO.0.A	2
SNAI/ZEB	FALSE	FALSE	FALSE	TRUE	ITF2_MOUSE.H11MO.0.B,ZEB1_MOUSE.H11MO.0.B,SNAI1_MOUSE.H11MO.0.C	1
LIM.1	FALSE	FALSE	FALSE	TRUE	NKX61_MOUSE.H11MO.0.A,HXB4_MOUSE.H11MO.0.A,LHX6_MOUSE.H11MO.0.C,ISL1_MOUSE.H11MO.0.A,PDX1_MOUSE.H11MO.0.B,LHX2_MOUSE.H11MO.0.A,LHX3_MOUSE.H11MO.0.C	1
NK.1	FALSE	FALSE	FALSE	TRUE	SP7_MOUSE.H11MO.0.A,DLX5_MOUSE.H11MO.0.C	1
Paired-related-HD.3	FALSE	FALSE	FALSE	TRUE	PROP1_MOUSE.H11MO.0.C,ALX1_MOUSE.H11MO.0.B,	1
SOX.1	FALSE	FALSE	FALSE	TRUE	SOX9_MOUSE.H11MO.0.A,SOX3_MOUSE.H11MO.0.C,SOX5_MOUSE.H11MO.0.C,SOX10_MOUSE.H11MO.0.B,SOX4_MOUSE.H11MO.0.A	1
NFI.2	FALSE	TRUE	FALSE	FALSE	NFIC_MOUSE.H11MO.0.A,NFIB_MOUSE.H11MO.0.C	1
NR-ERR.1	TRUE	FALSE	FALSE	FALSE	NR5A2_MOUSE.H11MO.0.A,ERR3_MOUSE.H11MO.0.C,STF1_MOUSE.H11MO.0.B,ERR2_MOUSE.H11MO.0.A,ERR1_MOUSE.H11MO.0.A	1
HOX-related.1	FALSE	TRUE	FALSE	FALSE	HXB8_MOUSE.H11MO.0.C,HXB7_MOUSE.H11MO.0.C	1
MAF.1	FALSE	TRUE	FALSE	FALSE	MAFB_MOUSE.H11MO.0.B,MAF_MOUSE.H11MO.0.A,MAFK_MOUSE.H11MO.0.A,MAFF_MOUSE.H11MO.0.A,MAFG_MOUSE.H11MO.0.A	1

### Sheet: midbrain_dopaminergic_neuron
TF Motif Group	diffTF	HOMER	AME	DeepAcceess	TFs within Group	# Methods
Paired-related-HD.2	TRUE	TRUE	TRUE	TRUE	VSX2_MOUSE.H11MO.0.C,DLX3_MOUSE.H11MO.0.C,PRRX2_MOUSE.H11MO.0.C,NOBOX_MOUSE.H11MO.0.C	4
RFX.1	TRUE	TRUE	TRUE	TRUE	RFX3_MOUSE.H11MO.0.C,RFX1_MOUSE.H11MO.0.A,RFX2_MOUSE.H11MO.0.A,RFX6_MOUSE.H11MO.0.C	4
LIM.1	TRUE	FALSE	TRUE	TRUE	NKX61_MOUSE.H11MO.0.A,HXB4_MOUSE.H11MO.0.A,LHX6_MOUSE.H11MO.0.C,ISL1_MOUSE.H11MO.0.A,PDX1_MOUSE.H11MO.0.B,LHX2_MOUSE.H11MO.0.A,LHX3_MOUSE.H11MO.0.C	3
Paired-related-HD.3	TRUE	FALSE	TRUE	TRUE	PROP1_MOUSE.H11MO.0.C,ALX1_MOUSE.H11MO.0.B,	3
HD-CUT.1	TRUE	FALSE	FALSE	TRUE	CUX1_MOUSE.H11MO.0.C,CUX2_MOUSE.H11MO.0.C,HNF6_MOUSE.H11MO.0.A	2
MyoD/ASC.1	FALSE	TRUE	TRUE	FALSE	MYOD1_MOUSE.H11MO.0.A,HTF4_MOUSE.H11MO.0.A,SNAI2_MOUSE.H11MO.0.A,TFE2_MOUSE.H11MO.0.A,ASCL2_MOUSE.H11MO.0.C,MYF6_MOUSE.H11MO.0.C,HEN1_MOUSE.H11MO.0.C,MYOG_MOUSE.H11MO.0.A,ASCL1_MOUSE.H11MO.0.A	2
NK.1	TRUE	FALSE	FALSE	TRUE	SP7_MOUSE.H11MO.0.A,DLX5_MOUSE.H11MO.0.C	2
Paired-related-HD.1	TRUE	FALSE	FALSE	TRUE	OTX2_MOUSE.H11MO.0.A,PITX1_MOUSE.H11MO.0.C,CRX_MOUSE.H11MO.0.A	2
SOX.1	FALSE	TRUE	FALSE	TRUE	SOX9_MOUSE.H11MO.0.A,SOX3_MOUSE.H11MO.0.C,SOX5_MOUSE.H11MO.0.C,SOX10_MOUSE.H11MO.0.B,SOX4_MOUSE.H11MO.0.A	2
Tal.1	FALSE	TRUE	TRUE	FALSE	NGN2_MOUSE.H11MO.0.C,OLIG2_MOUSE.H11MO.0.A,ATOH1_MOUSE.H11MO.0.B,NDF2_MOUSE.H11MO.0.A,LYL1_MOUSE.H11MO.0.A,NDF1_MOUSE.H11MO.0.A,MSGN1_MOUSE.H11MO.0.C,TWST1_MOUSE.H11MO.0.B,BHA15_MOUSE.H11MO.0.A,PTF1A_MOUSE.H11MO.0.A	2
AHR	TRUE	FALSE	FALSE	FALSE	AHR_MOUSE.H11MO.0.B	1
CTCF	FALSE	TRUE	FALSE	FALSE	CTCF_MOUSE.H11MO.0.A,CTCFL_MOUSE.H11MO.0.A	1
FOX.1	FALSE	FALSE	FALSE	TRUE	FOXI1_MOUSE.H11MO.0.B,FOXO3_MOUSE.H11MO.0.B,FOXO4_MOUSE.H11MO.0.C,FOXA3_MOUSE.H11MO.0.A,FOXC1_MOUSE.H11MO.0.C,FOXM1_MOUSE.H11MO.0.B,FOXA2_MOUSE.H11MO.0.A,FOXJ3_MOUSE.H11MO.0.A,FOXD3_MOUSE.H11MO.0.C,FOXL2_MOUSE.H11MO.0.C*,FOXJ2_MOUSE.H11MO.0.C,FOXA1_MOUSE.H11MO.0.A,FOXO1_MOUSE.H11MO.0.A,FOXP2_MOUSE.H11MO.0.A,FOXK1_MOUSE.H11MO.0.A,FOXQ1_MOUSE.H11MO.0.C,	1
HOX-related.1	FALSE	FALSE	FALSE	TRUE	HXB8_MOUSE.H11MO.0.C,HXB7_MOUSE.H11MO.0.C	1
NFAC.1	FALSE	FALSE	TRUE	FALSE	NFAC1_MOUSE.H11MO.0.A,NFAC2_MOUSE.H11MO.0.C,NFAC4_MOUSE.H11MO.0.C,NFAC3_MOUSE.H11MO.0.B	1
NFI.1	FALSE	FALSE	TRUE	FALSE	NFIA_MOUSE.H11MO.0.C	1
NFI.2	FALSE	FALSE	TRUE	FALSE	NFIC_MOUSE.H11MO.0.A,NFIB_MOUSE.H11MO.0.C	1
POU.1	TRUE	FALSE	FALSE	FALSE	PO3F1_MOUSE.H11MO.0.C,PO2F2_MOUSE.H11MO.0.B,PIT1_MOUSE.H11MO.0.C,PO3F2_MOUSE.H11MO.0.A	1
TALE.1	FALSE	FALSE	TRUE	FALSE	MEIS2_MOUSE.H11MO.0.B,TGIF1_MOUSE.H11MO.0.A,TBX20_MOUSE.H11MO.0.C	1
ZFP57	TRUE	FALSE	FALSE	FALSE	ZFP57_MOUSE.H11MO.0.B	1

### Sheet: definitive_endoderm
TF Motif Group	diffTF	HOMER	AME	DeepAcceess	TFs within Group	TFs within Group
CTCF	TRUE	FALSE	TRUE	TRUE	CTCF_MOUSE.H11MO.0.A,CTCFL_MOUSE.H11MO.0.A	3
SNAI/ZEB	TRUE	FALSE	TRUE	TRUE	ITF2_MOUSE.H11MO.0.B,ZEB1_MOUSE.H11MO.0.B,SNAI1_MOUSE.H11MO.0.C	3
ZF.2	TRUE	FALSE	TRUE	TRUE	ZIC3_MOUSE.H11MO.0.A,ZIC2_MOUSE.H11MO.0.C,ZKSC1_MOUSE.H11MO.0.A	3
FOX.1	FALSE	TRUE	TRUE	FALSE	FOXI1_MOUSE.H11MO.0.B,FOXO3_MOUSE.H11MO.0.B,FOXO4_MOUSE.H11MO.0.C,FOXA3_MOUSE.H11MO.0.A,FOXC1_MOUSE.H11MO.0.C,FOXM1_MOUSE.H11MO.0.B,FOXA2_MOUSE.H11MO.0.A,FOXJ3_MOUSE.H11MO.0.A,FOXD3_MOUSE.H11MO.0.C,FOXL2_MOUSE.H11MO.0.C*,FOXJ2_MOUSE.H11MO.0.C,FOXA1_MOUSE.H11MO.0.A,FOXO1_MOUSE.H11MO.0.A,FOXP2_MOUSE.H11MO.0.A,FOXK1_MOUSE.H11MO.0.A,FOXQ1_MOUSE.H11MO.0.C,	2
GATA.1	TRUE	FALSE	TRUE	FALSE	TAL1_MOUSE.H11MO.0.A,GATA4_MOUSE.H11MO.0.A,EVI1_MOUSE.H11MO.0.B,GATA3_MOUSE.H11MO.0.A,GATA2_MOUSE.H11MO.0.A,GATA1_MOUSE.H11MO.0.A,GATA6_MOUSE.H11MO.0.A	2
LIM.1	TRUE	FALSE	TRUE	FALSE	NKX61_MOUSE.H11MO.0.A,HXB4_MOUSE.H11MO.0.A,LHX6_MOUSE.H11MO.0.C,ISL1_MOUSE.H11MO.0.A,PDX1_MOUSE.H11MO.0.B,LHX2_MOUSE.H11MO.0.A,LHX3_MOUSE.H11MO.0.C	2
Paired-related-HD.1	TRUE	FALSE	TRUE	FALSE	OTX2_MOUSE.H11MO.0.A,PITX1_MOUSE.H11MO.0.C,CRX_MOUSE.H11MO.0.A	2
SOX.1	TRUE	FALSE	FALSE	TRUE	SOX9_MOUSE.H11MO.0.A,SOX3_MOUSE.H11MO.0.C,SOX5_MOUSE.H11MO.0.C,SOX10_MOUSE.H11MO.0.B,SOX4_MOUSE.H11MO.0.A	2
HNF1.1	TRUE	FALSE	FALSE	FALSE	HNF1B_MOUSE.H11MO.0.A,HNF1A_MOUSE.H11MO.0.A,	1
KRUPPEL.1	FALSE	FALSE	FALSE	TRUE	SP2_MOUSE.H11MO.0.B,KLF6_MOUSE.H11MO.0.B,SP4_MOUSE.H11MO.0.B,EGR1_MOUSE.H11MO.0.A,KLF1_MOUSE.H11MO.0.A,EGR2_MOUSE.H11MO.0.A,SP5_MOUSE.H11MO.0.C,ZN281_MOUSE.H11MO.0.A,SP3_MOUSE.H11MO.0.B*,KLF4_MOUSE.H11MO.0.A,KLF5_MOUSE.H11MO.0.A,SP1_MOUSE.H11MO.0.A,MAZ_MOUSE.H11MO.0.A,KLF3_MOUSE.H11MO.0.A,SALL4_MOUSE.H11MO.0.A,E2F4_MOUSE.H11MO.0.A,WT1_MOUSE.H11MO.0.B,ZBT17_MOUSE.H11MO.0.A,KLF15_MOUSE.H11MO.0.A	1
MyoD/ASC.1	FALSE	FALSE	TRUE	FALSE	MYOD1_MOUSE.H11MO.0.A,HTF4_MOUSE.H11MO.0.A,SNAI2_MOUSE.H11MO.0.A,TFE2_MOUSE.H11MO.0.A,ASCL2_MOUSE.H11MO.0.C,MYF6_MOUSE.H11MO.0.C,HEN1_MOUSE.H11MO.0.C,MYOG_MOUSE.H11MO.0.A,ASCL1_MOUSE.H11MO.0.A	1
NFAC.1	FALSE	FALSE	TRUE	FALSE	NFAC1_MOUSE.H11MO.0.A,NFAC2_MOUSE.H11MO.0.C,NFAC4_MOUSE.H11MO.0.C,NFAC3_MOUSE.H11MO.0.B	1
Paired-related-HD.2	FALSE	FALSE	TRUE	FALSE	VSX2_MOUSE.H11MO.0.C,DLX3_MOUSE.H11MO.0.C,PRRX2_MOUSE.H11MO.0.C,NOBOX_MOUSE.H11MO.0.C	1
PRD16	FALSE	FALSE	FALSE	TRUE	PRD16_MOUSE.H11MO.0.B	1
PRDM5	FALSE	FALSE	FALSE	TRUE	PRDM5_MOUSE.H11MO.0.A	1
RFX.1	FALSE	FALSE	FALSE	TRUE	RFX3_MOUSE.H11MO.0.C,RFX1_MOUSE.H11MO.0.A,RFX2_MOUSE.H11MO.0.A,RFX6_MOUSE.H11MO.0.C	1
ZF.3	FALSE	FALSE	FALSE	TRUE	ZN322_MOUSE.H11MO.0.B,SMAD2_MOUSE.H11MO.0.A,ZN335_MOUSE.H11MO.0.A	1
ZFX	FALSE	FALSE	FALSE	TRUE	ZFX_MOUSE.H11MO.0.B	1

### Sheet: stem_cell
TF Motif Group	diffTF	HOMER	AME	DeepAcceess	TFs within Group	# Methods
ZF.5	TRUE	TRUE	TRUE	FALSE	ZFP42_MOUSE.H11MO.0.A,TAF1_MOUSE.H11MO.0.A,TYY1_MOUSE.H11MO.0.A	3
SNAI/ZEB	TRUE	FALSE	FALSE	TRUE	ITF2_MOUSE.H11MO.0.B,ZEB1_MOUSE.H11MO.0.B,SNAI1_MOUSE.H11MO.0.C	2
HD-CUT.1	TRUE	FALSE	FALSE	TRUE	CUX1_MOUSE.H11MO.0.C,CUX2_MOUSE.H11MO.0.C,HNF6_MOUSE.H11MO.0.A	2
OCT/SOX.1	TRUE	FALSE	FALSE	TRUE	LEF1_MOUSE.H11MO.0.B,SRY_MOUSE.H11MO.0.B,PO5F1_MOUSE.H11MO.0.A,SOX2_MOUSE.H11MO.0.A,NANOG_MOUSE.H11MO.0.A	2
ZF.4	TRUE	FALSE	TRUE	FALSE	ZIC1_MOUSE.H11MO.0.B,GLI1_MOUSE.H11MO.0.C,ZFP42_MOUSE.H11MO.0.A	2
Paired-related-HD.1	FALSE	FALSE	FALSE	TRUE	OTX2_MOUSE.H11MO.0.A,PITX1_MOUSE.H11MO.0.C,CRX_MOUSE.H11MO.0.A	1
TBP	FALSE	FALSE	FALSE	TRUE	TBP_MOUSE.H11MO.0.A	1
NK.1	FALSE	FALSE	FALSE	TRUE	SP7_MOUSE.H11MO.0.A,DLX5_MOUSE.H11MO.0.C	1
AIRE	FALSE	FALSE	FALSE	TRUE	AIRE_MOUSE.H11MO.0.C	1
CTCF	FALSE	FALSE	FALSE	TRUE	CTCF_MOUSE.H11MO.0.A,CTCFL_MOUSE.H11MO.0.A	1
Paired-related-HD.3	FALSE	FALSE	FALSE	TRUE	PROP1_MOUSE.H11MO.0.C,ALX1_MOUSE.H11MO.0.B,	1
SOX.1	FALSE	FALSE	FALSE	TRUE	SOX9_MOUSE.H11MO.0.A,SOX3_MOUSE.H11MO.0.C,SOX5_MOUSE.H11MO.0.C,SOX10_MOUSE.H11MO.0.B,SOX4_MOUSE.H11MO.0.A	1
PAX.1	FALSE	FALSE	TRUE	FALSE	PAX6_MOUSE.H11MO.0.C,PAX5_MOUSE.H11MO.0.A	1
NKX2.1	FALSE	FALSE	TRUE	FALSE	NKX22_MOUSE.H11MO.0.A,NKX25_MOUSE.H11MO.0.A,NKX21_MOUSE.H11MO.0.A	1
C/EBP.1	FALSE	FALSE	TRUE	FALSE	DBP_MOUSE.H11MO.0.B,CEBPB_MOUSE.H11MO.0.A,NFIL3_MOUSE.H11MO.0.C,CEBPE_MOUSE.H11MO.0.A,HLF_MOUSE.H11MO.0.C,CEBPA_MOUSE.H11MO.0.A,CEBPD_MOUSE.H11MO.0.B	1
MECP2	FALSE	FALSE	TRUE	FALSE	MECP2_MOUSE.H11MO.0.C	1
MAF.1	FALSE	FALSE	TRUE	FALSE	MAFB_MOUSE.H11MO.0.B,MAF_MOUSE.H11MO.0.A,MAFK_MOUSE.H11MO.0.A,MAFF_MOUSE.H11MO.0.A,MAFG_MOUSE.H11MO.0.A	1
TALE.1	FALSE	FALSE	TRUE	FALSE	MEIS2_MOUSE.H11MO.0.B,TGIF1_MOUSE.H11MO.0.A,TBX20_MOUSE.H11MO.0.C	1
bHLH-ZIP.1	FALSE	FALSE	TRUE	FALSE	TFE3_MOUSE.H11MO.0.A,MITF_MOUSE.H11MO.0.A,USF1_MOUSE.H11MO.0.A,TFEB_MOUSE.H11MO.0.C,USF2_MOUSE.H11MO.0.A	1
POU.1	TRUE	FALSE	FALSE	FALSE	PO3F1_MOUSE.H11MO.0.C,PO2F2_MOUSE.H11MO.0.B,PIT1_MOUSE.H11MO.0.C,PO3F2_MOUSE.H11MO.0.A	1
LIM.1	TRUE	FALSE	FALSE	FALSE	NKX61_MOUSE.H11MO.0.A,HXB4_MOUSE.H11MO.0.A,LHX6_MOUSE.H11MO.0.C,ISL1_MOUSE.H11MO.0.A,PDX1_MOUSE.H11MO.0.B,LHX2_MOUSE.H11MO.0.A,LHX3_MOUSE.H11MO.0.C	1
RARRXR.1	TRUE	FALSE	FALSE	FALSE	RARA_MOUSE.H11MO.0.A,RXRG_MOUSE.H11MO.0.B,RXRA_MOUSE.H11MO.0.A	1
TBP	TRUE	FALSE	FALSE	FALSE	TBP_MOUSE.H11MO.0.A	1
Paired-related-HD.2	TRUE	FALSE	FALSE	FALSE	VSX2_MOUSE.H11MO.0.C,DLX3_MOUSE.H11MO.0.C,PRRX2_MOUSE.H11MO.0.C,NOBOX_MOUSE.H11MO.0.C	1
